# Urinary proteins from Sickle Cell patients induce inflammation and kidney injury via the TGFβ-p53 axis in a podocyte cell culture model

**DOI:** 10.1101/2025.08.08.669286

**Authors:** Wasco Wruck, Abida Islam Pranty, Chantelle Thimm, Christiane Loerch, Rosanne Mack, Theresa Koranteng-Adjaye, Vincent Boima, Yvonne Dei-Adomakoh, Margaret Lartey, James Adjaye

## Abstract

**Background:** Sickle cell disease (SCD) is an inherited blood disorder affecting the oxygen-carrying hemoglobin in red blood cells making them deform into a sickle shape. Hemolysis and vaso-occlusion associated with this process can lead to complications in many organs and frequently to renal complications. Numerous factors are considered to contribute towards the development of proteinuria (PU) in SCD including hyperfiltration, ischemia, oxidative stress and decreased nitric oxide (NO) bioavailability but the detailed pathophysiology still needs further elucidation.

**Methods:** Employing arrays, we investigated cytokines and kidney injury-associated markers in the urine of a cohort of SCD patients from Ghana carrying the SS and SC genotypes which were further sub-divided into groups with proteinuria (SCD_PU) and without proteinuria (SCD).

**Results:** We identified up-and down-regulated proteins when comparing SCD with and without proteinuria. Amongst these is the well-established kidney injury marker-Clusterin which was up-regulated and could be validated in an ELISA-based assay. Refining the study to the SS and SC genotypes, we identified (and confirmed by ELISA) another established kidney injury marker-NGAL, as up-regulated in both genotypes and SCD with and without proteinuria. Metascape-based analysis of biological processes revealed “Cellular component disassembly” associated with proteins expressed in SCD but not regulated between PU and no PU and “leukocyte chemotaxis” down-regulated in SCD_PU vs. SCD. Interestingly, “Integrin-cell-surface interactions” was associated with proteins up-regulated between SCD_PU vs. SCD which is consistent with endothelial hyperplasia in the setting of glomerular hyperfiltration. To investigate the effect secreted urine proteins have on human podocytes in vitro, immortalized podocytes supplemented with SCD_PU urine showed elevated p53 levels in both immunofluorescence staining and RT-PCR compared to SCD. Additionally, RT-PCR revealed elevated levels of VEGF, NGAL and the pro-inflammatory proteins-TGFβ, IL6, IL8 and TNFα.

**Conclusion:** We hypothesize that the increased number of endothelial cells in hyperplasia and hyperfiltration leads to more Integrin-mediated links to podocyte foot processes at the glomerular basement membrane and to glomerular fibrosis. Severe inflammation and kidney injury in SCD_PU patients is induced by the TGFβ-p53 axis.
