## Supplementary Table 1 for "Urinary proteins from Sickle Cell patients induce inflammation and kidney injury via the TGFβ-p53 axis in a podocyte cell culture model"

### Sheet: Tabelle1
Antibodies used for immunoflouresence
Antibody	Dilution	Company Cat#
TP53	1:200	Cell Signaling #2527S
Hoechst	1:5000	Thermo Fisher Scientific # H3569
NPHS2	1:200	Proteintech #20384-1-AP
Phalloidin	1:200	Invitrogen #A12379
anti-mouse-Alexa 555	1:500	Thermo Fisher Scientific # A10521
Primers
Target	Forward/Reverse primer (5'-3')
RPL0	TCGACAATGGCAGCATCTAC ATCCGTCTCCACAGACAAGG
CD2AP	AACTCATGAAGCCCAGGACGA CTGATCCAGATGCAGTTTCAGTCAC
NPHS1	GACCCCTCTACGATGAAGTGC GGGTTCCAGAGTGTCCAAGTC
p53	CAGGGCAGCTACGGTTTCC CAGTTGGCAAAACATCTTGTTGAG
TGF-b	TCAAGCAGAGTACACACAGC TGCTGCTCCACTTTTAACTTG
TNF-𝛼	AGAACTCACTGGGGCCTACA AGGAAGGCCTAAGGTCCACT
Cysc	CCGTCGGCGAGTACAACAAAG CCAGCTCCACGTCCAAGAAGTAGT
NGAL	GGTTTCATCCAGGATCGAGCAGG ACAAAGATGGTCACGGTCTGCC
CLU	ATTCATACGAGAAGGCGACG CAGCGACCTGGAGGGATT
VEGF	AAGGAGGAGGGCAGAATCATC TGATGTTGGACTCCTCAGTG
IL-6	GGTACATCCTCGACGGCATCT GTGCCTCTT TGCTGCTTTCAC
IL-8	GTGCAGTTTTGCCAAGGAGT ACTTCTCCACAACCCTCTGC
DPP4	GTTCTTCTGGGACTGCTGGG GCTCTAGCATCATCTGTGCCT
