## Supplementary Table 2 for "Urinary proteins from Sickle Cell patients induce inflammation and kidney injury via the TGFβ-p53 axis in a podocyte cell culture model"

### Sheet: SCD_PU_vs_ctrl
Name	meanbgt	meanbgc	meant	meanc	ratio	limmap	limmapa	SYMBOL_x000D_
IL1ra	1.21771e-31	0.0347062	6196.84	2380	2.60371	2.02772e-06	0.000145996	IL1RN_x000D_
empty_20	0.52673	5.16998e-16	1924.11	4482.5	0.42925	2.63921e-05	0.000950115	NA_x000D_
Resistin	2.82901e-61	2.75207e-32	19125.8	7914.5	2.41656	0.000122782	0.00294678	RETN_x000D_
Serpin	1.68831e-31	4.99698e-32	6157.78	7799.5	0.78951	0.000736093	0.00816482	SERPINA3_x000D_
empty_12	0.713754	0.99359	1823.73	1399.5	1.30313	0.000742762	0.00816482	NA_x000D_
PSA	1.17611e-71	2.24431e-97	31711	110900	0.285941	0.0010944	0.00816482	KLK3_x000D_
DPPIV	6.30886e-72	2.67924e-76	29888.4	45049.5	0.663456	0.00115616	0.00816482	DPP4_x000D_
uPA	4.48464e-77	2.77216e-90	39266.9	81534	0.481601	0.00232077	0.00816482	PLAU_x000D_
empty_2	0.999996	0.99998	997.688	978	1.02013	0.00238141	0.00816482	NA_x000D_
empty_3	0.999996	0.99998	997.688	978	1.02013	0.00238141	0.00816482	NA_x000D_
empty_5	0.999996	0.99998	997.688	978	1.02013	0.00238141	0.00816482	NA_x000D_
empty_6	0.999996	0.99998	997.688	978	1.02013	0.00238141	0.00816482	NA_x000D_
empty_7	0.999996	0.99998	997.688	978	1.02013	0.00238141	0.00816482	NA_x000D_
empty_22	0.999996	0.99998	997.688	978	1.02013	0.00238141	0.00816482	NA_x000D_
empty_23	0.999996	0.99998	997.688	978	1.02013	0.00238141	0.00816482	NA_x000D_
empty_24	0.999996	0.99998	997.688	978	1.02013	0.00238141	0.00816482	NA_x000D_
empty_25	0.999996	0.99998	997.688	978	1.02013	0.00238141	0.00816482	NA_x000D_
empty_26	0.999996	0.99998	997.688	978	1.02013	0.00238141	0.00816482	NA_x000D_
empty_29	0.999996	0.99998	997.688	978	1.02013	0.00238141	0.00816482	NA_x000D_
empty_30	0.999996	0.99998	997.688	978	1.02013	0.00238141	0.00816482	NA_x000D_
PBS_NegControl	0.999996	0.99998	997.688	978	1.02013	0.00238141	0.00816482	NA_x000D_
empty_17	7.8137e-12	0.000362715	3479	2767	1.25732	0.00252023	0.00824803	NA_x000D_
empty_9	0.999996	0.99998	997.688	978.5	1.01961	0.0028457	0.00890826	NA_x000D_
Reference_1	3.23712e-83	4.34254e-64	48409.7	28061	1.72516	0.00521905	0.0156572	NA_x000D_
empty_16	0.00384379	7.14797e-06	2479.93	3046	0.814159	0.00565812	0.0162954	NA_x000D_
TFF3	3.42857e-97	1.1272e-84	85967	64519	1.33243	0.00641153	0.017755	TFF3_x000D_
MCP1	1.11844e-21	2.02208e-44	4611.9	14551.5	0.316937	0.0105498	0.0281327	CCL2_x000D_
Renin	0.943516	0.988203	1615.87	1451.5	1.11324	0.0122509	0.0315022	REN_x000D_
Cystatin	1.87473e-97	2.08377e-94	86278.4	97520	0.884726	0.0146677	0.0364163	CST3_x000D_
MMP9	1.45744e-46	7.77443e-48	10907.3	14046	0.77654	0.0152223	0.0365336	MMP9_x000D_
VEGF	4.41352e-09	2.936e-22	3446.61	5709.5	0.603662	0.017651	0.0409959	VEGF_x000D_
B2_Microglobulin	2.4315e-89	5.02051e-79	61970	51448	1.20452	0.0187318	0.0410626	B2M_x000D_
Annexin	0.0165988	0.594721	2420.13	1916	1.26312	0.0188203	0.0410626	ANXA5_x000D_
RAGE	1.17002e-57	9.74478e-48	16431.1	14190.5	1.15789	0.0236623	0.0501083	AGER_x000D_
GROA	0.877539	0.75494	1701.67	1815.5	0.937302	0.0257661	0.0530045	CXCL1_x000D_
CXCL16	0.0970469	0.80969	2227.05	1770	1.25822	0.0275728	0.0551456	CXCL16_x000D_
EGFR	4.01741e-19	3.4455e-21	4369.52	5543	0.788295	0.0297376	0.0578677	EGFR_x000D_
Reference_3	6.36327e-80	7.65806e-71	42465.7	36033	1.17852	0.0353271	0.0669355	NA_x000D_
FABP1	2.69974e-10	0.000867875	3401.79	2759	1.23298	0.0370054	0.0683177	FABP1_x000D_
Cyr61	0.00369665	0.137491	2495.75	2218.5	1.12497	0.0505364	0.0909655	CCN1_x000D_
Neprilysin	7.64089e-08	5.85596e-10	3069.04	3792	0.809345	0.054443	0.0956072	MME_x000D_
SCF	0.917155	0.99285	1647.13	1397.5	1.17862	0.0582647	0.0981112	SKP1_x000D_
Reference_2	4.96697e-78	6.39548e-67	39744.5	31809	1.24947	0.0585942	0.0981112	NA_x000D_
empty_28	0.999996	0.99998	1007.87	978	1.03054	0.0650904	0.106512	NA_x000D_
VCAM1	4.45519e-94	4.78662e-84	78330.9	63043	1.2425	0.0705821	0.112931	VCAM1_x000D_
empty_27	0.999996	0.999978	997.688	983	1.01494	0.0726017	0.113637	NA_x000D_
TNF	1.11358e-88	6.3106e-86	60783.6	69666	0.8725	0.0765574	0.117279	TNFRSF1A_x000D_
empty_8	0.999996	0.999954	997.688	1032.5	0.966284	0.0958621	0.143793	NA_x000D_
Fetuin	2.15946e-81	1.40949e-82	47845.7	58531	0.817443	0.108787	0.15985	AHSG_x000D_
ANPEP	2.85337e-06	0.0259204	2905.51	2508	1.1585	0.113575	0.163548	ANPEP_x000D_
EGF	5.79586e-97	3.47067e-89	87413.1	78633.5	1.11165	0.156462	0.220887	EGF_x000D_
IL6	4.56762e-05	0.00218332	2788.89	2633	1.05921	0.169091	0.234127	IL6_x000D_
empty_4	0.999995	0.999977	1014	986	1.0284	0.20225	0.274088	NA_x000D_
Adiponectin	1.12579e-54	1.00626e-51	15043.5	16746.5	0.898306	0.205566	0.274088	ADIPOQ_x000D_
RBP4	1.14236e-64	1.30228e-63	23520.8	26804.5	0.877495	0.229005	0.299789	RBP4_x000D_
Lipocalin2	1.08942e-93	1.3476e-86	74434.1	70604.5	1.05424	0.240582	0.30932	LCN2_x000D_
Clusterin	0.756012	0.299389	1618.22	2163	0.748139	0.24925	0.313797	CLU_x000D_
empty_11	0.99998	0.999976	1064.27	989.5	1.07556	0.252781	0.313797	NA_x000D_
Angiotensinogen	0.764973	0.632667	1789.02	1891.5	0.945823	0.267685	0.326666	AG_x000D_
TIM1	0.0531041	0.264778	2595.08	2136.5	1.21464	0.340003	0.408004	HAVCR1_x000D_
TNFA	0.551726	0.951918	1831.64	1551	1.18094	0.486179	0.571967	TNFA_x000D_
Thrombospondin_1	0.784766	0.861325	1775.62	1697	1.04633	0.492528	0.571967	THBS1_x000D_
IL10	0.923672	0.964131	1611.24	1541	1.04558	0.591962	0.676528	IL10_x000D_
empty_14	0.983961	0.981127	1502.2	1498	1.00281	0.688578	0.774651	NA_x000D_
empty_15	0.99331	0.998333	1245.01	1165.5	1.06822	0.821715	0.904884	NA_x000D_
TWEAK	0.872041	0.908107	1558.7	1609	0.968736	0.834659	0.904884	TNFSF12_x000D_
empty_19	0.999811	0.997498	1124.7	1183	0.950716	0.842045	0.904884	NA_x000D_
empty_21	0.931743	0.989981	1356.33	1361	0.996571	0.903789	0.956953	NA_x000D_
empty_13	0.999996	0.999966	1005.15	1008.5	0.996677	0.926467	0.966748	NA_x000D_
empty_1	0.995489	0.994615	1225.4	1207.5	1.01482	0.954227	0.981491	NA_x000D_
empty_18	0.997472	0.995437	1203.71	1214.5	0.991114	0.970847	0.984521	NA_x000D_
empty_10	0.99903	0.997803	1175.59	1177	0.998805	0.994035	0.994035	NA_x000D_

### Sheet: SCD_vs_ctrl
Name	meanbgt	meanbgc	meant	meanc	ratio	limmap	limmapa	SYMBOL_x000D_
PSA	2.9012e-82	2.24431e-97	54039.4	110900	0.487278	1.13106e-05	0.000218835	KLK3_x000D_
empty_9	0.999904	0.99998	1159.58	978.5	1.18505	3.68424e-05	0.000218835	NA_x000D_
empty_2	0.999987	0.99998	1069.28	978	1.09333	4.863e-05	0.000218835	NA_x000D_
empty_3	0.999987	0.99998	1069.28	978	1.09333	4.863e-05	0.000218835	NA_x000D_
empty_5	0.999987	0.99998	1069.28	978	1.09333	4.863e-05	0.000218835	NA_x000D_
empty_6	0.999987	0.99998	1069.28	978	1.09333	4.863e-05	0.000218835	NA_x000D_
empty_7	0.999987	0.99998	1069.28	978	1.09333	4.863e-05	0.000218835	NA_x000D_
empty_22	0.999987	0.99998	1069.28	978	1.09333	4.863e-05	0.000218835	NA_x000D_
empty_23	0.999987	0.99998	1069.28	978	1.09333	4.863e-05	0.000218835	NA_x000D_
empty_24	0.999987	0.99998	1069.28	978	1.09333	4.863e-05	0.000218835	NA_x000D_
empty_25	0.999987	0.99998	1069.28	978	1.09333	4.863e-05	0.000218835	NA_x000D_
empty_26	0.999987	0.99998	1069.28	978	1.09333	4.863e-05	0.000218835	NA_x000D_
empty_28	0.999987	0.99998	1069.28	978	1.09333	4.863e-05	0.000218835	NA_x000D_
empty_29	0.999987	0.99998	1069.28	978	1.09333	4.863e-05	0.000218835	NA_x000D_
empty_30	0.999987	0.99998	1069.28	978	1.09333	4.863e-05	0.000218835	NA_x000D_
PBS_NegControl	0.999987	0.99998	1069.28	978	1.09333	4.863e-05	0.000218835	NA_x000D_
IL1ra	8.49448e-10	0.0347062	3427.01	2380	1.43992	0.000110581	0.000468344	IL1RN_x000D_
DPPIV	9.35862e-97	2.67924e-76	87855.2	45049.5	1.95019	0.000238246	0.000952984	DPP4_x000D_
Resistin	6.39865e-24	2.75207e-32	4405.11	7914.5	0.556587	0.000388767	0.00147322	RETN_x000D_
FABP1	1.44127e-46	0.000867875	10349.7	2759	3.75125	0.000529523	0.00190628	FABP1_x000D_
uPA	9.98053e-65	2.77216e-90	26130.9	81534	0.32049	0.00058941	0.00202084	PLAU_x000D_
empty_4	0.999942	0.999977	1135.97	986	1.1521	0.00081488	0.00266688	NA_x000D_
empty_16	0.843927	7.14797e-06	1789.78	3046	0.587584	0.000952669	0.00298227	NA_x000D_
empty_11	0.999987	0.999976	1069.28	989.5	1.08062	0.0012664	0.0037992	NA_x000D_
empty_27	0.999987	0.999978	1069.28	983	1.08777	0.00133315	0.00383947	NA_x000D_
empty_20	0.983441	5.16998e-16	1434.83	4482.5	0.320097	0.00183403	0.00507885	NA_x000D_
CXCL16	0.00238896	0.80969	2754.87	1770	1.55642	0.00190776	0.00508735	CXCL16_x000D_
Adiponectin	4.19917e-67	1.00626e-51	27627	16746.5	1.64972	0.00211882	0.0054484	ADIPOQ_x000D_
Angiotensinogen	0.000735947	0.632667	2831.52	1891.5	1.49697	0.00316878	0.00786731	AG_x000D_
VEGF	2.40029e-08	2.936e-22	3267.38	5709.5	0.572271	0.00395348	0.00948835	VEGF_x000D_
empty_14	0.99854	0.981127	1313.05	1498	0.876536	0.00585889	0.0136077	NA_x000D_
MCP1	6.19931e-12	2.02208e-44	3550.77	14551.5	0.244014	0.00644942	0.0143021	CCL2_x000D_
empty_17	0.984713	0.000362715	1486.03	2767	0.537054	0.00655511	0.0143021	NA_x000D_
ANPEP	1.05272e-25	0.0259204	4512.79	2508	1.79936	0.00748828	0.0158575	ANPEP_x000D_
Cyr61	0.0049323	0.137491	2706.18	2218.5	1.21982	0.00865852	0.0178118	CCN1_x000D_
VCAM1	1.42894e-92	4.78662e-84	75741.4	63043	1.20142	0.00913468	0.0181239	VCAM1_x000D_
Reference_3	5.29006e-79	7.65806e-71	46503.3	36033	1.29058	0.0095596	0.0181239	NA_x000D_
EGFR	1.65039e-20	3.4455e-21	4096.64	5543	0.739065	0.00956537	0.0181239	EGFR_x000D_
Serpin	1.74681e-32	4.99698e-32	5443.07	7799.5	0.697874	0.0103161	0.0190452	SERPINA3_x000D_
MMP9	8.52545e-58	7.77443e-48	18062.8	14046	1.28597	0.0120779	0.0217403	MMP9_x000D_
Reference_1	1.52167e-79	4.34254e-64	46469.8	28061	1.65603	0.0125779	0.022088	NA_x000D_
RAGE	1.0691e-47	9.74478e-48	10880.8	14190.5	0.766766	0.0140333	0.0239043	AGER_x000D_
Renin	0.999696	0.988203	1212.38	1451.5	0.83526	0.0142762	0.0239043	REN_x000D_
TFF3	7.39358e-83	1.1272e-84	53869.9	64519	0.834946	0.0196205	0.0321062	TFF3_x000D_
empty_8	0.999898	0.999954	1157.62	1032.5	1.12118	0.0201745	0.0322792	NA_x000D_
Clusterin	2.76335e-11	0.299389	3534.47	2163	1.63406	0.0304913	0.0477256	CLU_x000D_
RBP4	4.524e-64	1.30228e-63	23546.2	26804.5	0.878442	0.0373478	0.0572136	RBP4_x000D_
IL10	0.854786	0.964131	1796.17	1541	1.16559	0.052615	0.0789225	IL10_x000D_
IL6	0.162394	0.00218332	2372.63	2633	0.901114	0.0661095	0.0971405	IL6_x000D_
TIM1	0.015709	0.264778	2796.32	2136.5	1.30883	0.0681081	0.0980756	HAVCR1_x000D_
Cystatin	2.45248e-99	2.08377e-94	93081	97520	0.954481	0.0786191	0.110992	CST3_x000D_
TNF	1.03779e-92	6.3106e-86	78589.1	69666	1.12808	0.0952886	0.131938	TNFRSF1A_x000D_
empty_12	0.999357	0.99359	1219.02	1399.5	0.871037	0.0988778	0.132277	NA_x000D_
TWEAK	0.550039	0.908107	2046.67	1609	1.27201	0.0992078	0.132277	TNFSF12_x000D_
empty_13	0.999987	0.999966	1069.28	1008.5	1.06027	0.143601	0.187987	NA_x000D_
GROA	0.926496	0.75494	1693.44	1815.5	0.932769	0.179191	0.230388	CXCL1_x000D_
SCF	0.912613	0.99285	1619	1397.5	1.1585	0.238745	0.301573	SKP1_x000D_
Annexin	0.598591	0.594721	1996.18	1916	1.04185	0.307518	0.381746	ANXA5_x000D_
EGF	1.60086e-92	3.47067e-89	76855.5	78633.5	0.977388	0.362185	0.441989	EGF_x000D_
B2_Microglobulin	4.23124e-80	5.02051e-79	49954.3	51448	0.970967	0.436148	0.523378	B2M_x000D_
empty_18	0.999985	0.995437	1074.44	1214.5	0.884678	0.552941	0.652651	NA_x000D_
empty_1	0.907989	0.994615	1482.45	1207.5	1.2277	0.609713	0.708053	NA_x000D_
Thrombospondin_1	0.928636	0.861325	1564.17	1697	0.921724	0.627513	0.709483	THBS1_x000D_
empty_19	0.999987	0.997498	1069.28	1183	0.90387	0.633639	0.709483	NA_x000D_
empty_10	0.995366	0.997803	1289.06	1177	1.09521	0.640506	0.709483	NA_x000D_
empty_15	0.999987	0.998333	1069.28	1165.5	0.917441	0.66237	0.722586	NA_x000D_
TNFA	0.941788	0.951918	1455.99	1551	0.938741	0.703809	0.756332	TNFA_x000D_
Lipocalin2	2.21557e-88	1.3476e-86	69513.8	70604.5	0.984552	0.742062	0.785713	LCN2_x000D_
Reference_2	7.93282e-70	6.39548e-67	31337.4	31809	0.985174	0.851593	0.888619	NA_x000D_
Fetuin	4.603e-85	1.40949e-82	58327.7	58531	0.996526	0.891258	0.916722	AHSG_x000D_
empty_21	0.976678	0.989981	1370.29	1361	1.00682	0.95681	0.962474	NA_x000D_
Neprilysin	3.31693e-10	5.85596e-10	3793.76	3792	1.00046	0.962474	0.962474	MME_x000D_

### Sheet: SCD_PU_vs_SCD
Name	meanbgt	meanbgc	meant	meanc	ratio	limmap	limmapa	SYMBOL_x000D_
Resistin	2.82901e-61	6.39865e-24	19125.8	4405.11	4.34174	1.16418e-05	0.000532905	RETN_x000D_
IL1ra	1.21771e-31	8.49448e-10	6196.84	3427.01	1.80824	2.90103e-05	0.000532905	IL1RN_x000D_
DPPIV	6.30886e-72	9.35862e-97	29888.4	87855.2	0.3402	3.6796e-05	0.000532905	DPP4_x000D_
empty_9	0.999996	0.999904	997.688	1159.58	0.86039	5.40947e-05	0.000532905	NA_x000D_
empty_2	0.999996	0.999987	997.688	1069.28	0.933049	0.000133226	0.000532905	NA_x000D_
empty_3	0.999996	0.999987	997.688	1069.28	0.933049	0.000133226	0.000532905	NA_x000D_
empty_5	0.999996	0.999987	997.688	1069.28	0.933049	0.000133226	0.000532905	NA_x000D_
empty_6	0.999996	0.999987	997.688	1069.28	0.933049	0.000133226	0.000532905	NA_x000D_
empty_7	0.999996	0.999987	997.688	1069.28	0.933049	0.000133226	0.000532905	NA_x000D_
empty_22	0.999996	0.999987	997.688	1069.28	0.933049	0.000133226	0.000532905	NA_x000D_
empty_23	0.999996	0.999987	997.688	1069.28	0.933049	0.000133226	0.000532905	NA_x000D_
empty_24	0.999996	0.999987	997.688	1069.28	0.933049	0.000133226	0.000532905	NA_x000D_
empty_25	0.999996	0.999987	997.688	1069.28	0.933049	0.000133226	0.000532905	NA_x000D_
empty_26	0.999996	0.999987	997.688	1069.28	0.933049	0.000133226	0.000532905	NA_x000D_
empty_27	0.999996	0.999987	997.688	1069.28	0.933049	0.000133226	0.000532905	NA_x000D_
empty_29	0.999996	0.999987	997.688	1069.28	0.933049	0.000133226	0.000532905	NA_x000D_
empty_30	0.999996	0.999987	997.688	1069.28	0.933049	0.000133226	0.000532905	NA_x000D_
PBS_NegControl	0.999996	0.999987	997.688	1069.28	0.933049	0.000133226	0.000532905	NA_x000D_
FABP1	2.69974e-10	1.44127e-46	3401.79	10349.7	0.328685	0.000544333	0.00206274	FABP1_x000D_
B2_Microglobulin	2.4315e-89	4.23124e-80	61970	49954.3	1.24053	0.000901823	0.00324656	B2M_x000D_
Angiotensinogen	0.764973	0.000735947	1789.02	2831.52	0.631824	0.000989093	0.00339118	AG_x000D_
empty_16	0.00384379	0.843927	2479.93	1789.78	1.38561	0.00170074	0.00556606	NA_x000D_
MCP1	1.11844e-21	6.19931e-12	4611.9	3550.77	1.29885	0.0019688	0.00616321	CCL2_x000D_
RAGE	1.17002e-57	1.0691e-47	16431.1	10880.8	1.5101	0.00243305	0.00729915	AGER_x000D_
TFF3	3.42857e-97	7.39358e-83	85967	53869.9	1.59583	0.00258195	0.007436	TFF3_x000D_
empty_17	7.8137e-12	0.984713	3479	1486.03	2.34114	0.00308002	0.00852928	NA_x000D_
Adiponectin	1.12579e-54	4.19917e-67	15043.5	27627	0.544521	0.0039008	0.0104021	ADIPOQ_x000D_
ANPEP	2.85337e-06	1.05272e-25	2905.51	4512.79	0.643839	0.0046282	0.0116015	ANPEP_x000D_
TNF	1.11358e-88	1.03779e-92	60783.6	78589.1	0.773435	0.00467283	0.0116015	TNFRSF1A_x000D_
MMP9	1.45744e-46	8.52545e-58	10907.3	18062.8	0.603854	0.00527279	0.0122823	MMP9_x000D_
Renin	0.943516	0.999696	1615.87	1212.38	1.3328	0.0052882	0.0122823	REN_x000D_
empty_8	0.999996	0.999898	997.688	1157.62	0.861845	0.00621444	0.0139825	NA_x000D_
empty_13	0.999996	0.999987	1005.15	1069.28	0.940026	0.00655601	0.0142779	NA_x000D_
empty_14	0.983961	0.99854	1502.2	1313.05	1.14405	0.00674232	0.0142779	NA_x000D_
PSA	1.17611e-71	2.9012e-82	31711	54039.4	0.586812	0.00827764	0.0170283	KLK3_x000D_
empty_4	0.999995	0.999942	1014	1135.97	0.892628	0.00923398	0.018468	NA_x000D_
empty_12	0.713754	0.999357	1823.73	1219.02	1.49607	0.0101886	0.0198265	NA_x000D_
Reference_2	4.96697e-78	7.93282e-70	39744.5	31337.4	1.26828	0.0110265	0.0208923	NA_x000D_
empty_28	0.999996	0.999987	1007.87	1069.28	0.94257	0.0145675	0.0268938	NA_x000D_
uPA	4.48464e-77	9.98053e-65	39266.9	26130.9	1.5027	0.0178708	0.0321674	PLAU_x000D_
CXCL16	0.0970469	0.00238896	2227.05	2754.87	0.808404	0.0216492	0.0380182	CXCL16_x000D_
Clusterin	0.756012	2.76335e-11	1618.22	3534.47	0.457841	0.0351754	0.0603007	CLU_x000D_
IL6	4.56762e-05	0.162394	2788.89	2372.63	1.17544	0.0377401	0.0631928	IL6_x000D_
empty_20	0.52673	0.983441	1924.11	1434.83	1.341	0.0416106	0.0680901	NA_x000D_
Annexin	0.0165988	0.598591	2420.13	1996.18	1.21238	0.0463562	0.0741699	ANXA5_x000D_
Cyr61	0.00369665	0.0049323	2495.75	2706.18	0.922242	0.0567	0.0887478	CCN1_x000D_
Cystatin	1.87473e-97	2.45248e-99	86278.4	93081	0.926918	0.0648775	0.0993868	CST3_x000D_
EGF	5.79586e-97	1.60086e-92	87413.1	76855.5	1.13737	0.0945566	0.141835	EGF_x000D_
Serpin	1.68831e-31	1.74681e-32	6157.78	5443.07	1.13131	0.0992307	0.145808	SERPINA3_x000D_
Fetuin	2.15946e-81	4.603e-85	47845.7	58327.7	0.820293	0.121424	0.174851	AHSG_x000D_
Reference_3	6.36327e-80	5.29006e-79	42465.7	46503.3	0.913176	0.133428	0.188368	NA_x000D_
TWEAK	0.872041	0.550039	1558.7	2046.67	0.761577	0.17205	0.238224	TNFSF12_x000D_
EGFR	4.01741e-19	1.65039e-20	4369.52	4096.64	1.06661	0.18644	0.250079	EGFR_x000D_
IL10	0.923672	0.854786	1611.24	1796.17	0.897043	0.189051	0.250079	IL10_x000D_
Lipocalin2	1.08942e-93	2.21557e-88	74434.1	69513.8	1.07078	0.191033	0.250079	LCN2_x000D_
Neprilysin	7.64089e-08	3.31693e-10	3069.04	3793.76	0.808971	0.234842	0.30194	MME_x000D_
TNFA	0.551726	0.941788	1831.64	1455.99	1.258	0.420242	0.530832	TNFA_x000D_
Thrombospondin_1	0.784766	0.928636	1775.62	1564.17	1.13519	0.468214	0.581231	THBS1_x000D_
empty_15	0.99331	0.999987	1245.01	1069.28	1.16435	0.534094	0.651775	NA_x000D_
Reference_1	3.23712e-83	1.52167e-79	48409.7	46469.8	1.04174	0.553275	0.66393	NA_x000D_
empty_18	0.997472	0.999985	1203.71	1074.44	1.12031	0.584153	0.689492	NA_x000D_
VEGF	4.41352e-09	2.40029e-08	3446.61	3267.38	1.05485	0.620267	0.704461	VEGF_x000D_
empty_10	0.99903	0.995366	1175.59	1289.06	0.911977	0.621306	0.704461	NA_x000D_
TIM1	0.0531041	0.015709	2595.08	2796.32	0.928034	0.63008	0.704461	HAVCR1_x000D_
empty_1	0.995489	0.907989	1225.4	1482.45	0.826603	0.635971	0.704461	NA_x000D_
VCAM1	4.45519e-94	1.42894e-92	78330.9	75741.4	1.03419	0.682455	0.744497	VCAM1_x000D_
empty_19	0.999811	0.999987	1124.7	1069.28	1.05183	0.703965	0.7565	NA_x000D_
SCF	0.917155	0.912613	1647.13	1619	1.01737	0.833581	0.882615	SKP1_x000D_
GROA	0.877539	0.926496	1701.67	1693.44	1.00486	0.898785	0.934499	CXCL1_x000D_
empty_11	0.99998	0.999987	1064.27	1069.28	0.995316	0.908541	0.934499	NA_x000D_
empty_21	0.931743	0.976678	1356.33	1370.29	0.989817	0.9509	0.958141	NA_x000D_
RBP4	1.14236e-64	4.524e-64	23520.8	23546.2	0.998922	0.958141	0.958141	RBP4_x000D_
