## Supplementary Table 3 for "Urinary proteins from Sickle Cell patients induce inflammation and kidney injury via the TGFβ-p53 axis in a podocyte cell culture model"

### Sheet: SCD_PU_vs_ctrl
Name	meanbgt	meanbgc	meant	meanc	ratio	limmap	limmapa	SYMBOL_x000D_
Vitamin_D_BP	6.94311e-07	3.40135e-50	4917.62	10219	0.481224	3.90137e-06	0.00036828	GC_x000D_
Complement_Component_C5_C5a	0.0029235	2.47244e-54	4337.05	11038	0.39292	7.58008e-06	0.00036828	C5_x000D_
Resistin	2.04892e-26	0.359349	7673.54	3909	1.96304	9.20701e-06	0.00036828	RETN_x000D_
Cystatin_C	1.18776e-122	7.23883e-106	48251.2	29202.5	1.6523	1.56459e-05	0.000469378	CST3_x000D_
IL-8	0.643431	7.93345e-35	3710.71	8027.5	0.46225	2.81598e-05	0.000675835	IL8_x000D_
Angiogenin	3.98258e-13	2.81563e-70	5754.03	14724.5	0.390779	4.44893e-05	0.000889786	ANG_x000D_
IL-1ra	3.06652e-53	6.90574e-36	13447.2	8360	1.60851	9.73924e-05	0.00144575	IL1RN_x000D_
Complement_Factor_D	0.642002	1.77012e-12	3714.01	5666	0.65549	9.95331e-05	0.00144575	CFD_x000D_
Emmprin	1.82771e-135	6.75731e-124	58144.2	42458.5	1.36944	0.000108431	0.00144575	BSG_x000D_
Endoglin	1.53454e-58	6.48126e-56	14926.6	11285	1.32269	0.000195343	0.00234412	ENG_x000D_
CD30	2.43634e-60	3.73753e-40	16159.2	8649.5	1.86822	0.000327697	0.00357488	CD30_x000D_
CD14	7.16446e-30	1.27333e-46	8148.44	9660.5	0.84348	0.000752794	0.00752794	CD14_x000D_
IL-23	0.700462	0.999964	3682.43	2938.5	1.25317	0.000876945	0.00795911	IL23_x000D_
FGF-19	1.46831e-26	3.2945e-19	7782.61	6327.5	1.22997	0.000928563	0.00795911	FGF19_x000D_
TIM-3	1.00656e-157	4.31713e-160	78621.4	94912	0.828361	0.00114865	0.00918916	HAVCR2_x000D_
Reference_2	3.89306e-160	3.18542e-146	81722	69727.5	1.17202	0.00141283	0.010252	NA_x000D_
Kallikrein_3	2.34957e-80	1.97511e-150	27228.6	76028.5	0.358136	0.00146724	0.010252	KLK4_x000D_
Myeloperoxidase	0.782816	0.0231283	3631.45	4258	0.852855	0.0015671	0.010252	MPO_x000D_
Apolipoprotein_A-I	4.52045e-51	3.34353e-51	12743.2	10528.5	1.21035	0.00162324	0.010252	APOA1_x000D_
CD31	1.96395e-86	2.25167e-93	26705	22497	1.18705	0.00256719	0.0147695	PECAM1_x000D_
IL-6	0.495296	0.999875	3780.78	2975.5	1.27064	0.00268527	0.0147695	IL6_x000D_
GDF-15	4.8623e-99	1.21853e-129	34176.7	48527	0.704283	0.00270774	0.0147695	GDF15_x000D_
DPPIV	5.66162e-93	3.39305e-115	30071.2	35223	0.853739	0.00313366	0.0163495	DPP4_x000D_
IP-10	0.999999	1	2807.58	2542	1.10448	0.00443221	0.0221611	CXCL10_x000D_
empty_1	0.995483	0.999994	3295.35	2856.5	1.15363	0.00486899	0.0233711	NA_x000D_
empty_2	0.999999	0.774329	2820.8	3595	0.784645	0.00507407	0.0234188	NA_x000D_
empty_10	1	1	2038.77	2300	0.886422	0.00561598	0.0249599	NA_x000D_
TGFA	0.999998	0.998433	2790.2	3193.5	0.873711	0.0059902	0.0256723	TGFA_x000D_
Serpin_E1	6.89781e-25	1.04689e-10	7283.75	5505	1.32312	0.00633185	0.0262008	SERPINE1_x000D_
Leptin	0.999914	0.999998	3062.49	2788	1.09845	0.00722579	0.0281007	LEP_x000D_
Pentraxin_3	5.57676e-25	2.85167e-10	7300.98	5654.5	1.29118	0.00725935	0.0281007	PTX3_x000D_
IL-1A	7.49384e-21	2.51098e-11	6775.54	5559	1.21884	0.00767479	0.0287805	IL1A_x000D_
MIP-3B	0.000187368	0.230171	4647.47	3997	1.16274	0.00869149	0.0316054	CCL19_x000D_
MMP-9	3.51754e-50	1.94047e-93	13550	24587	0.551105	0.00898237	0.0317025	MMP9_x000D_
IL-5	1	0.999116	2743.43	3125	0.877899	0.00992216	0.0340188	IL5_x000D_
IL-15	0.999997	1	2884.65	2672.5	1.07938	0.0116051	0.0386469	IL15_x000D_
IL-1B	0.999998	1	2852.72	2659.5	1.07265	0.0120644	0.0386469	IL1B_x000D_
RAGE	9.42652e-37	4.99441e-56	9810.06	11213.5	0.874844	0.0124149	0.0386469	AGER_x000D_
Osteopontin	4.47028e-154	5.70018e-133	74848.5	54663.5	1.36926	0.0125602	0.0386469	SPP1_x000D_
TFF3	8.69913e-156	2.33596e-155	76906.3	85213	0.902518	0.0138768	0.0416305	TFF3_x000D_
MIP-3A	1	1	2670.81	2484	1.0752	0.014344	0.0419824	CCL20_x000D_
IL-16	0.999989	0.999999	2940.04	2758.5	1.06581	0.0148124	0.0423212	IL16_x000D_
IL-2	0.430027	0.999999	4084.67	2750.5	1.48506	0.0153377	0.0428028	IL2_x000D_
SDF-1A	0.00266727	7.20382e-06	4340.89	4794.5	0.90539	0.017006	0.0463801	CXCL12_x000D_
M-CSF	0.998001	0.638104	3217.36	3734	0.861639	0.0204313	0.0544836	CSF1_x000D_
IL-18_Bpa	5.76239e-130	8.19613e-130	55724.5	48751	1.14304	0.0211009	0.0550458	IL18BP_x000D_
MCP-3	1	0.999976	2749	2931.5	0.937746	0.0215608	0.0550488	CCL7_x000D_
Adiponectin	8.08355e-137	8.18433e-142	59414.5	63313.5	0.938417	0.0247994	0.0619986	ADIPOQ_x000D_
Thrombospondin-1	0.999998	0.998375	2856.17	3155	0.905282	0.0257735	0.0631188	THBS1_x000D_
HGF	1	1	2724.31	2515	1.08322	0.027608	0.0650357	HGF_x000D_
BAFF	0.533702	0.885441	3763.11	3577	1.05203	0.0276402	0.0650357	TNFSF13B_x000D_
IL-19	0.999895	0.999995	3074.85	2806	1.09581	0.0288984	0.0666886	IL19_x000D_
Cripto-1	1	0.999997	2620.33	2816	0.930514	0.031545	0.0701899	TDGF1_x000D_
IL-17A	4.55312e-39	6.2424e-10	11271.1	6459.5	1.74489	0.0315854	0.0701899	IL17A_x000D_
IL-31	0.999961	0.995322	3005.16	3239.5	0.927662	0.0335149	0.0717606	IL31_x000D_
IL-10	0.999997	1	2869.88	2643	1.08584	0.0337828	0.0717606	IL10_x000D_
IL-13	1	1	2369.63	2485.5	0.953382	0.0340863	0.0717606	IL13_x000D_
IL-34	1	1	2588.28	2463.5	1.05065	0.0363328	0.0741515	IL34_x000D_
TARC	0.999177	0.934304	3180.81	3463.5	0.918379	0.0367031	0.0741515	CCL17_x000D_
MIP-1A_MIP-1B	1	1	2622.94	2449.5	1.07081	0.0370758	0.0741515	CCL3_x000D_
IL-4	0.613138	0.978526	3724.82	3400.5	1.09538	0.0435844	0.084389	IL4_x000D_
uPAR	3.14274e-66	1.52504e-78	18051.5	16601.5	1.08734	0.0437266	0.084389	PLAUR_x000D_
RBP-4	4.6955e-123	1.05173e-133	49520.3	53840	0.919769	0.0443042	0.084389	RBP4_x000D_
MIF	1	0.999979	2732.03	2899.5	0.942241	0.0730394	0.136949	MIF_x000D_
empty_11	1	1	2021.07	1956.5	1.033	0.0896916	0.165585	NA_x000D_
RANTES	1	0.999995	2700.11	2842	0.950073	0.103012	0.187294	CCL5_x000D_
Angiopoietin-1	1	1	2693.94	2579.5	1.04437	0.104695	0.187513	ANGPT1_x000D_
empty_3	1	1	2179.15	1961	1.11124	0.118301	0.208766	NA_x000D_
IL-27	0.957796	0.715159	3463.33	3674	0.94266	0.121991	0.212158	IL27_x000D_
IGFBP-2	4.06001e-95	8.29278e-110	30603.2	32659	0.937053	0.126736	0.217261	IGFBP2_x000D_
IFN-G	0.978953	0.946544	3388.14	3487.5	0.97151	0.13163	0.222473	IFNG_x000D_
Fas_Ligand	1	1	2736.56	2626.5	1.0419	0.142242	0.23707	FAS_x000D_
TNFA	0.999999	0.999981	2705.36	2882	0.938708	0.156454	0.257185	TNF_x000D_
Reference_1	2.85636e-166	2.43308e-157	87627.5	89763	0.976209	0.166686	0.270302	NA_x000D_
FGF-7	1	1	2446.95	2524.5	0.969281	0.170083	0.272132	FGF7_x000D_
ENA-78	0.999982	1	2863.03	2703	1.05921	0.179922	0.284087	CXCL5_x000D_
empty_5	1	1	1922.2	1967.5	0.976977	0.185609	0.285559	NA_x000D_
IGFBP-3	1	1	2589.27	2524.5	1.02566	0.185613	0.285559	IGFBP3_x000D_
IL-3	0.990839	0.913395	3268.83	3526.5	0.926933	0.190241	0.285938	IL3_x000D_
PF4	0.999997	0.999884	2776.78	3014	0.921293	0.190625	0.285938	PF4_x000D_
Dkk-1	1.1498e-07	0.00060778	5013.7	4749	1.05574	0.196477	0.291078	DKK1_x000D_
MIG	1	1	2671.63	2590	1.03152	0.199627	0.292137	CXCL9_x000D_
IL-11	0.14866	0.0962481	3982.64	4172	0.954613	0.214829	0.310596	IL11_x000D_
BDNF	0.789698	0.903749	3630.6	3556.5	1.02084	0.236481	0.33783	BDNF_x000D_
LIF	0.999665	0.996218	2982.02	3248.5	0.917969	0.247101	0.348849	LIF_x000D_
ICAM-1	1	1	2613.31	2687.5	0.972393	0.270904	0.378006	ICAM1_x000D_
empty_9	1	1	2069.53	1974	1.04839	0.316676	0.436794	NA_x000D_
TfR	0.00814522	0.00665805	4390.7	4865	0.902507	0.349801	0.474563	TFRC_x000D_
empty_7	1	1	1934.59	1964	0.985025	0.351967	0.474563	NA_x000D_
IL-12_p70	1	1	2634.92	2597.5	1.01441	0.417466	0.556622	IL12B_x000D_
C-Reactive_Protein	0.95444	0.853028	3401.06	3553	0.957237	0.428426	0.564957	CRP_x000D_
CD40_ligand	2.90159e-05	0.0263767	4705.43	4511	1.0431	0.437005	0.570007	CD40LG_x000D_
FGF_basic	0.47091	0.694924	3795.35	3681.5	1.03092	0.458051	0.591033	FGF2_x000D_
GROA	1	1	2688.67	2732	0.984139	0.469063	0.598804	CXCL1_x000D_
G-CSF	0.986234	0.702779	3309.27	3549	0.932453	0.48083	0.607364	CSF3_x000D_
IL-22	0.87979	0.719256	3548.23	3652.5	0.971452	0.552298	0.690373	IL22_x000D_
Lipocalin-2	1.98164e-137	2.72375e-136	59788.2	58498	1.02206	0.572146	0.70781	LCN2_x000D_
VEGF	0.999999	0.999836	2843.4	2926.5	0.971604	0.582781	0.71361	VEGFA_x000D_
I-TAC	0.999986	0.999998	2789.58	2698	1.03394	0.621383	0.753192	CXCL11_x000D_
PDGF-AA	0.613991	0.838671	3666.78	3523.5	1.04067	0.632379	0.758855	PDGFA_x000D_
IL-32	0.999997	0.999995	2877.7	2840	1.01327	0.659113	0.778119	IL32_x000D_
Chitinase_3-like_1	0.0888081	0.0517003	4152.75	4213.5	0.985581	0.661401	0.778119	CHI3L1_x000D_
ST2	0.998832	0.995439	3214.26	3243.5	0.990984	0.728084	0.848253	IL1RL1_x000D_
Growth_Hormone	1	1	2456.09	2468.5	0.994973	0.748977	0.864205	GH1_x000D_
GM-CSF	4.39731e-06	0.00242345	4794.05	4714.5	1.01687	0.770662	0.874641	CSF2_x000D_
VCAM-1	2.32003e-137	1.11612e-138	59581.1	59304	1.00467	0.776982	0.874641	CD106_x000D_
Negative_Control	1	1	1950.25	1959.5	0.995279	0.779888	0.874641	NA_x000D_
Angiopoietin-2	0.000173489	0.013611	4532.02	4486	1.01026	0.797011	0.885567	ANGPT2_x000D_
MCP-1	1.9927e-07	0.000528179	4931.73	5056.5	0.975325	0.806935	0.888369	CCL2_x000D_
empty_6	1	1	2133.75	2194.5	0.972319	0.821682	0.89638	NA_x000D_
EGF	5.97766e-168	1.68071e-156	89645.7	89314	1.00371	0.844791	0.900775	EGF_x000D_
empty_4	1	1	2189.94	2232.5	0.980938	0.851447	0.900775	NA_x000D_
Flt-3_Ligand	0.99999	0.99999	2898.82	2887	1.00409	0.851495	0.900775	FLT3LG_x000D_
IL-24	0.981036	0.97203	3330.26	3293	1.01131	0.855736	0.900775	IL24_x000D_
SHBG	8.64217e-15	1.56288e-14	5927.36	5962	0.994189	0.878325	0.916513	SHBG_x000D_
Reference_3	1.5547e-163	4.44149e-155	85009.6	84816	1.00228	0.897983	0.928948	NA_x000D_
empty_8	1	1	1959.33	1956.5	1.00145	0.922109	0.945753	NA_x000D_
PDGF-AB/BB	1	1	2627.49	2624.5	1.00114	0.952696	0.961973	PDGFB_x000D_
IL-33	1	1	2477.95	2480.5	0.998971	0.953956	0.961973	IL33_x000D_
Relaxin-2	0.893946	0.732604	3546.99	3554	0.998028	0.990578	0.990578	RLN2_x000D_

### Sheet: SCD_vs_ctrl
Name	meanbgt	meanbgc	meant	meanc	ratio	limmap	limmapa	SYMBOL_x000D_
DPPIV	9.4415e-158	3.39305e-115	89950.8	35223	2.55375	1.34548e-06	0.000132351	DPP4_x000D_
Complement_Component_C5_C5a	2.90677e-137	2.47244e-54	42089	11038	3.8131	2.20586e-06	0.000132351	C5_x000D_
Angiogenin	4.30665e-06	2.81563e-70	4713.43	14724.5	0.320108	6.0556e-06	0.000242224	ANG_x000D_
BAFF	1.01789e-22	0.885441	5753.81	3577	1.60856	1.67964e-05	0.000453274	TNFSF13B_x000D_
CD30	1.25125e-116	3.73753e-40	22409.9	8649.5	2.59089	1.88864e-05	0.000453274	CD30_x000D_
CD31	3.31471e-79	2.25167e-93	10463.1	22497	0.465087	2.73294e-05	0.000546587	PECAM1_x000D_
Kallikrein_3	4.80345e-136	1.97511e-150	40483.7	76028.5	0.532481	3.71433e-05	0.000636741	KLK4_x000D_
RBP-4	2.26898e-156	1.05173e-133	86452.5	53840	1.60573	4.55166e-05	0.00068275	RBP4_x000D_
Cystatin_C	1.70662e-136	7.23883e-106	41710.7	29202.5	1.42833	7.19715e-05	0.00095962	CST3_x000D_
uPAR	8.97933e-121	1.52504e-78	25041.6	16601.5	1.50839	0.000142548	0.00171057	PLAUR_x000D_
IL-18_Bpa	4.18996e-132	8.19613e-130	35664.4	48751	0.731562	0.000250301	0.00263506	IL18BP_x000D_
VCAM-1	5.47385e-137	1.11612e-138	41800.3	59304	0.704847	0.000267686	0.00263506	CD106_x000D_
GDF-15	5.82227e-134	1.21853e-129	38587.3	48527	0.795171	0.000291466	0.00263506	GDF15_x000D_
Myeloperoxidase	0.999709	0.0231283	2884.07	4258	0.677329	0.000307424	0.00263506	MPO_x000D_
SHBG	0.73464	1.56288e-14	3500.21	5962	0.587087	0.000365798	0.00292639	SHBG_x000D_
Emmprin	1.45265e-130	6.75731e-124	34373.7	42458.5	0.809584	0.00042615	0.00319613	BSG_x000D_
empty_2	1	0.774329	2358.32	3595	0.656	0.000475359	0.00335548	NA_x000D_
Apolipoprotein_A-I	1.1841e-100	3.34353e-51	15885.8	10528.5	1.50884	0.000524765	0.00349844	APOA1_x000D_
TARC	0.999999	0.934304	2576.54	3463.5	0.743911	0.000691164	0.00436525	CCL17_x000D_
empty_1	1	0.999994	2369.42	2856.5	0.829484	0.000760297	0.00456178	NA_x000D_
EGF	1.17764e-162	1.68071e-156	108730	89314	1.21739	0.000844503	0.00482573	EGF_x000D_
M-CSF	2.71285e-21	0.638104	5881.07	3734	1.57501	0.000910315	0.00496535	CSF1_x000D_
Complement_Factor_D	0.566242	1.77012e-12	3577.87	5666	0.631463	0.00100709	0.00523404	CFD_x000D_
GROA	1	1	2301.68	2732	0.842488	0.00106493	0.00523404	CXCL1_x000D_
Lipocalin-2	1.00463e-136	2.72375e-136	42112	58498	0.719887	0.00109042	0.00523404	LCN2_x000D_
Leptin	1	0.999998	2356.74	2788	0.845316	0.001151	0.00531233	LEP_x000D_
Reference_3	6.13069e-145	4.44149e-155	59720.3	84816	0.704116	0.00131984	0.00586597	NA_x000D_
IL-5	0.999999	0.999116	2590.15	3125	0.828849	0.00163209	0.00699467	IL5_x000D_
TIM-3	9.56467e-154	4.31713e-160	76015.3	94912	0.800903	0.0017824	0.00737544	HAVCR2_x000D_
MCP-1	5.25041e-64	0.000528179	8726.93	5056.5	1.72588	0.00193655	0.00761538	CCL2_x000D_
IL-11	1.67573e-13	0.0962481	5124.54	4172	1.22832	0.00196731	0.00761538	IL11_x000D_
IP-10	0.999815	1	2902.8	2542	1.14194	0.00214475	0.00767849	CXCL10_x000D_
IL-23	0.635441	0.999964	3583.39	2938.5	1.21946	0.00217391	0.00767849	IL23_x000D_
IL-32	0.960476	0.999995	3304.91	2840	1.1637	0.00223589	0.00767849	IL32_x000D_
Flt-3_Ligand	0.898868	0.99999	3386.98	2887	1.17318	0.00223956	0.00767849	FLT3LG_x000D_
RAGE	1.49488e-74	4.99441e-56	9820.1	11213.5	0.875739	0.00254522	0.00848407	AGER_x000D_
Resistin	1.06108e-21	0.359349	6096.19	3909	1.55953	0.00277982	0.00901563	RETN_x000D_
IL-8	2.37988e-37	7.93345e-35	6720.91	8027.5	0.837236	0.00290293	0.00902829	IL8_x000D_
empty_9	1	1	2243.81	1974	1.13668	0.0029342	0.00902829	NA_x000D_
IL-6	0.572907	0.999875	3626.96	2975.5	1.21894	0.00319428	0.00958283	IL6_x000D_
TNFA	0.646733	0.999981	3582.91	2882	1.2432	0.00341812	0.0100042	TNF_x000D_
Serpin_E1	0.0101615	1.04689e-10	4163.8	5505	0.756367	0.00410763	0.0117361	SERPINE1_x000D_
Negative_Control	1	1	2192.98	1959.5	1.11915	0.00490622	0.0136918	NA_x000D_
TGFA	0.99993	0.998433	2834.51	3193.5	0.887587	0.00553186	0.0150869	TGFA_x000D_
Thrombospondin-1	0.999987	0.998375	2748.58	3155	0.871183	0.00687244	0.0180007	THBS1_x000D_
SDF-1A	0.00154702	7.20382e-06	4277.91	4794.5	0.892254	0.00691848	0.0180007	CXCL12_x000D_
PF4	0.999996	0.999884	2675.93	3014	0.887834	0.00714906	0.0180007	PF4_x000D_
empty_11	1	1	2146.87	1956.5	1.0973	0.00720028	0.0180007	NA_x000D_
IL-12_p70	0.999838	1	2879.79	2597.5	1.10868	0.00779156	0.0190814	IL12B_x000D_
IGFBP-2	1.03676e-123	8.29278e-110	27994.7	32659	0.857181	0.0079691	0.0191258	IGFBP2_x000D_
ST2	0.295462	0.995439	3797.16	3243.5	1.1707	0.00840124	0.0197676	IL1RL1_x000D_
MIG	0.999225	1	2961.39	2590	1.1434	0.00863602	0.0199293	CXCL9_x000D_
IL-19	1	0.999995	2477.7	2806	0.883002	0.0090938	0.0205897	IL19_x000D_
PDGF-AA	0.999838	0.838671	2869.02	3523.5	0.814252	0.00971605	0.0215912	PDGFA_x000D_
TFF3	1.67403e-153	2.33596e-155	76155.1	85213	0.893703	0.0118868	0.025584	TFF3_x000D_
IL-22	0.995482	0.719256	3115.64	3652.5	0.853017	0.0119392	0.025584	IL22_x000D_
Cripto-1	1	0.999997	2484.52	2816	0.882286	0.0134842	0.0283877	TDGF1_x000D_
IL-1A	7.14926e-30	2.51098e-11	6185.09	5559	1.11263	0.0141628	0.0293023	IL1A_x000D_
empty_8	1	1	2108.82	1956.5	1.07786	0.0150563	0.0301446	NA_x000D_
MIF	0.979358	0.999979	3232.83	2899.5	1.11496	0.0150723	0.0301446	MIF_x000D_
C-Reactive_Protein	0.993987	0.853028	3132.25	3553	0.88158	0.0171563	0.0337502	CRP_x000D_
G-CSF	2.56776e-08	0.702779	4747.73	3549	1.33777	0.0206728	0.0400119	CSF3_x000D_
Angiopoietin-1	1	1	2412.74	2579.5	0.935353	0.0216997	0.0413328	ANGPT1_x000D_
MIP-1A_MIP-1B	0.999997	1	2654.14	2449.5	1.08354	0.0239032	0.0448184	CCL3_x000D_
Osteopontin	1.2938e-137	5.70018e-133	42573	54663.5	0.77882	0.0247641	0.0457184	SPP1_x000D_
IL-15	0.999888	1	2868.88	2672.5	1.07348	0.0263558	0.0479197	IL15_x000D_
VEGF	0.893987	0.999836	3408.83	2926.5	1.16481	0.0288226	0.0509239	VEGFA_x000D_
IGFBP-3	0.999996	1	2683.04	2524.5	1.0628	0.0288569	0.0509239	IGFBP3_x000D_
MIP-3A	0.999991	1	2696.03	2484	1.08536	0.0318484	0.0553885	CCL20_x000D_
FGF-7	1	1	2351.32	2524.5	0.931401	0.0331018	0.0567459	FGF7_x000D_
LIF	0.820064	0.996218	3479.75	3248.5	1.07119	0.0350031	0.0591602	LIF_x000D_
IL-2	0.966468	0.999999	3193.41	2750.5	1.16103	0.0358956	0.0593029	IL2_x000D_
IL-10	0.999955	1	2813.49	2643	1.06451	0.0363535	0.0593029	IL10_x000D_
IL-1B	0.999783	1	2883.85	2659.5	1.08436	0.0365701	0.0593029	IL1B_x000D_
BDNF	0.152754	0.903749	3952.58	3556.5	1.11137	0.0377919	0.0600782	BDNF_x000D_
MIP-3B	1.61943e-05	0.230171	4678.67	3997	1.17055	0.0380495	0.0600782	CCL19_x000D_
MCP-3	0.999983	0.999976	2762.35	2931.5	0.942301	0.0417399	0.0650491	CCL7_x000D_
Relaxin-2	0.0153941	0.732604	4187.08	3554	1.17813	0.051977	0.0799647	RLN2_x000D_
empty_3	1	1	1848.74	1961	0.942754	0.0572385	0.0869445	NA_x000D_
Angiopoietin-2	0.0337939	0.013611	4068.16	4486	0.906857	0.0649067	0.0973601	ANGPT2_x000D_
Reference_2	5.87092e-153	3.18542e-146	74016.1	69727.5	1.0615	0.077192	0.114359	NA_x000D_
IL-27	0.881822	0.715159	3421.43	3674	0.931255	0.0787124	0.115189	IL27_x000D_
TfR	0.155319	0.00665805	3999.22	4865	0.82204	0.091122	0.131743	TFRC_x000D_
CD40_ligand	3.37151e-12	0.0263767	5030.84	4511	1.11524	0.0929667	0.132054	CD40LG_x000D_
Endoglin	6.90896e-87	6.48126e-56	11797.7	11285	1.04543	0.0935385	0.132054	ENG_x000D_
MMP-9	2.49566e-112	1.94047e-93	19737.4	24587	0.802757	0.101433	0.141534	MMP9_x000D_
PDGF-AB/BB	1	1	2529.99	2624.5	0.963988	0.118747	0.163789	PDGFB_x000D_
HGF	0.999998	1	2638.86	2515	1.04925	0.120509	0.16433	HGF_x000D_
Vitamin_D_BP	7.45245e-80	3.40135e-50	10859.7	10219	1.06269	0.123994	0.167183	GC_x000D_
IL-33	0.999999	1	2594.23	2480.5	1.04585	0.130889	0.173989	IL33_x000D_
ICAM-1	0.999969	1	2791.33	2687.5	1.03864	0.132247	0.173989	ICAM1_x000D_
empty_6	1	1	1815.78	2194.5	0.827423	0.133391	0.173989	NA_x000D_
IL-34	0.999999	1	2585.95	2463.5	1.04971	0.146128	0.188552	IL34_x000D_
empty_7	1	1	2108.03	1964	1.07333	0.148617	0.189724	NA_x000D_
Adiponectin	8.77074e-146	8.18433e-142	60247.1	63313.5	0.951569	0.164433	0.207705	ADIPOQ_x000D_
GM-CSF	4.64982e-13	0.00242345	5234.6	4714.5	1.11032	0.16776	0.2097	CSF2_x000D_
empty_10	1	1	2200.74	2300	0.956844	0.180559	0.223372	NA_x000D_
IL-3	0.913195	0.913395	3253.31	3526.5	0.922531	0.189979	0.232627	IL3_x000D_
IL-24	0.996202	0.97203	3064.17	3293	0.930511	0.215372	0.261057	IL24_x000D_
IL-31	0.993164	0.995322	3127.7	3239.5	0.965489	0.265542	0.318651	IL31_x000D_
FGF-19	6.68658e-34	3.2945e-19	6478.41	6327.5	1.02385	0.281827	0.331947	FGF19_x000D_
IL-16	0.999761	0.999999	2868.18	2758.5	1.03976	0.282155	0.331947	IL16_x000D_
FGF_basic	0.72369	0.694924	3526.95	3681.5	0.958021	0.301573	0.351347	FGF2_x000D_
CD14	6.44832e-74	1.27333e-46	9940.66	9660.5	1.029	0.318296	0.367265	CD14_x000D_
Dkk-1	4.47097e-09	0.00060778	4962.35	4749	1.04492	0.339609	0.388125	DKK1_x000D_
I-TAC	0.690562	0.999998	3173.28	2698	1.17616	0.349989	0.396214	CXCL11_x000D_
Chitinase_3-like_1	0.0151769	0.0517003	4125.88	4213.5	0.979206	0.401061	0.449788	CHI3L1_x000D_
Growth_Hormone	1	1	2431.22	2468.5	0.984898	0.448725	0.498584	GH1_x000D_
RANTES	0.999965	0.999995	2789.64	2842	0.981575	0.504529	0.555444	CCL5_x000D_
Reference_1	1.96574e-154	2.43308e-157	86400.8	89763	0.962544	0.513715	0.560416	NA_x000D_
IFN-G	0.601366	0.946544	3591.58	3487.5	1.02984	0.56097	0.606454	IFNG_x000D_
IL-1ra	2.73751e-59	6.90574e-36	8228.33	8360	0.98425	0.570902	0.610388	IL1RN_x000D_
IL-4	0.915786	0.978526	3350.51	3400.5	0.985298	0.574782	0.610388	IL4_x000D_
ENA-78	0.999996	1	2680.09	2703	0.991523	0.68513	0.713016	CXCL5_x000D_
Pentraxin_3	2.88981e-23	2.85167e-10	5755.12	5654.5	1.01779	0.685601	0.713016	PTX3_x000D_
IL-13	1	1	2462.88	2485.5	0.990899	0.689248	0.713016	IL13_x000D_
IL-17A	3.78146e-32	6.2424e-10	6618.84	6459.5	1.02467	0.793991	0.814349	IL17A_x000D_
empty_5	1	1	1986.81	1967.5	1.00981	0.830421	0.844496	NA_x000D_
empty_4	1	1	2249.82	2232.5	1.00776	0.87089	0.878209	NA_x000D_
Fas_Ligand	0.999987	1	2639.65	2626.5	1.00501	0.940548	0.940548	FAS_x000D_

### Sheet: SCD_PU_vs_SCD
Name	meanbgt	meanbgc	meant	meanc	ratio	limmap	limmapa	SYMBOL_x000D_
Complement_Component_C5_C5a	0.0029235	2.90677e-137	4337.05	42089	0.103045	3.77261e-08	4.52714e-06	C5_x000D_
DPPIV	5.66162e-93	9.4415e-158	30071.2	89950.8	0.334308	3.38881e-07	2.03328e-05	DPP4_x000D_
CD31	1.96395e-86	3.31471e-79	26705	10463.1	2.55231	3.24574e-06	0.000108355	PECAM1_x000D_
Vitamin_D_BP	6.94311e-07	7.45245e-80	4917.62	10859.7	0.452834	3.61183e-06	0.000108355	GC_x000D_
MCP-1	1.9927e-07	5.25041e-64	4931.73	8726.93	0.565117	5.52207e-06	0.000109782	CCL2_x000D_
Emmprin	1.82771e-135	1.45265e-130	58144.2	34373.7	1.69153	5.7978e-06	0.000109782	BSG_x000D_
IL-1ra	3.06652e-53	2.73751e-59	13447.2	8228.33	1.63425	6.40393e-06	0.000109782	IL1RN_x000D_
RBP-4	4.6955e-123	2.26898e-156	49520.3	86452.5	0.572804	9.30833e-06	0.000129051	RBP4_x000D_
Serpin_E1	6.89781e-25	0.0101615	7283.75	4163.8	1.7493	9.67884e-06	0.000129051	SERPINE1_x000D_
BAFF	0.533702	1.01789e-22	3763.11	5753.81	0.654021	1.18955e-05	0.000142747	TNFSF13B_x000D_
Osteopontin	4.47028e-154	1.2938e-137	74848.5	42573	1.75812	1.72473e-05	0.000188152	SPP1_x000D_
IL-8	0.643431	2.37988e-37	3710.71	6720.91	0.552114	2.00841e-05	0.000200841	IL8_x000D_
Lipocalin-2	1.98164e-137	1.00463e-136	59788.2	42112	1.41975	3.42375e-05	0.000316038	LCN2_x000D_
empty_1	0.995483	1	3295.35	2369.42	1.39078	8.56027e-05	0.000678925	NA_x000D_
M-CSF	0.998001	2.71285e-21	3217.36	5881.07	0.54707	9.25947e-05	0.000678925	CSF1_x000D_
VCAM-1	2.32003e-137	5.47385e-137	59581.1	41800.3	1.42538	9.70964e-05	0.000678925	CD106_x000D_
G-CSF	0.986234	2.56776e-08	3309.27	4747.73	0.697022	9.83921e-05	0.000678925	CSF3_x000D_
IL-18_Bpa	5.76239e-130	4.18996e-132	55724.5	35664.4	1.56247	0.000101839	0.000678925	IL18BP_x000D_
Leptin	0.999914	1	3062.49	2356.74	1.29946	0.000127315	0.000804093	LEP_x000D_
SHBG	8.64217e-15	0.73464	5927.36	3500.21	1.69343	0.00013414	0.000804838	SHBG_x000D_
uPAR	3.14274e-66	8.97933e-121	18051.5	25041.6	0.72086	0.00016447	0.000939831	PLAUR_x000D_
CD30	2.43634e-60	1.25125e-116	16159.2	22409.9	0.721073	0.000200055	0.00109121	CD30_x000D_
Endoglin	1.53454e-58	6.90896e-87	14926.6	11797.7	1.26521	0.000310089	0.00161786	ENG_x000D_
Pentraxin_3	5.57676e-25	2.88981e-23	7300.98	5755.12	1.26861	0.000366243	0.00183122	PTX3_x000D_
EGF	5.97766e-168	1.17764e-162	89645.7	108730	0.824483	0.000439371	0.00207637	EGF_x000D_
IL-11	0.14866	1.67573e-13	3982.64	5124.54	0.777172	0.00044988	0.00207637	IL11_x000D_
TARC	0.999177	0.999999	3180.81	2576.54	1.23453	0.00047626	0.00211671	CCL17_x000D_
Reference_3	1.5547e-163	6.13069e-145	85009.6	59720.3	1.42346	0.000496592	0.00212825	NA_x000D_
IL-19	0.999895	1	3074.85	2477.7	1.24101	0.000539895	0.00223405	IL19_x000D_
empty_2	0.999999	1	2820.8	2358.32	1.19611	0.000621789	0.00248716	NA_x000D_
FGF-19	1.46831e-26	6.68658e-34	7782.61	6478.41	1.20132	0.000864388	0.00328722	FGF19_x000D_
Myeloperoxidase	0.782816	0.999709	3631.45	2884.07	1.25914	0.000897943	0.00328722	MPO_x000D_
TNFA	0.999999	0.646733	2705.36	3582.91	0.755071	0.000915313	0.00328722	TNF_x000D_
MIF	1	0.979358	2732.03	3232.83	0.845088	0.000931379	0.00328722	MIF_x000D_
CD14	7.16446e-30	6.44832e-74	8148.44	9940.66	0.819708	0.00101769	0.00348923	CD14_x000D_
VEGF	0.999999	0.893987	2843.4	3408.83	0.834129	0.00105506	0.00351687	VEGFA_x000D_
MMP-9	3.51754e-50	2.49566e-112	13550	19737.4	0.686515	0.00129177	0.00418951	MMP9_x000D_
Cystatin_C	1.18776e-122	1.70662e-136	48251.2	41710.7	1.15681	0.00183593	0.00579767	CST3_x000D_
GROA	1	1	2688.67	2301.68	1.16813	0.00216979	0.00667629	CXCL1_x000D_
IL-17A	4.55312e-39	3.78146e-32	11271.1	6618.84	1.70289	0.00230912	0.00692737	IL17A_x000D_
Flt-3_Ligand	0.99999	0.898868	2898.82	3386.98	0.855871	0.00252186	0.00738106	FLT3LG_x000D_
Relaxin-2	0.893946	0.0153941	3546.99	4187.08	0.847127	0.00289201	0.00826289	RLN2_x000D_
Apolipoprotein_A-I	4.52045e-51	1.1841e-100	12743.2	15885.8	0.802175	0.00314534	0.00877768	APOA1_x000D_
ST2	0.998832	0.295462	3214.26	3797.16	0.84649	0.00386541	0.010542	IL1RL1_x000D_
IL-32	0.999997	0.960476	2877.7	3304.91	0.870732	0.0052252	0.0136337	IL32_x000D_
Negative_Control	1	1	1950.25	2192.98	0.889315	0.00522624	0.0136337	NA_x000D_
Angiogenin	3.98258e-13	4.30665e-06	5754.03	4713.43	1.22077	0.00635498	0.0162255	ANG_x000D_
Angiopoietin-1	1	1	2693.94	2412.74	1.11655	0.00811851	0.0202963	ANGPT1_x000D_
PDGF-AA	0.613991	0.999838	3666.78	2869.02	1.27806	0.00973569	0.0238425	PDGFA_x000D_
IL-22	0.87979	0.995482	3548.23	3115.64	1.13884	0.0108403	0.0260168	IL22_x000D_
Kallikrein_3	2.34957e-80	4.80345e-136	27228.6	40483.7	0.672581	0.0110668	0.0260396	KLK4_x000D_
MIG	1	0.999225	2671.63	2961.39	0.902154	0.0122808	0.0283402	CXCL9_x000D_
Resistin	2.04892e-26	1.06108e-21	7673.54	6096.19	1.25874	0.0132961	0.0301043	RETN_x000D_
Angiopoietin-2	0.000173489	0.0337939	4532.02	4068.16	1.11402	0.0148784	0.0330631	ANGPT2_x000D_
IL-12_p70	1	0.999838	2634.92	2879.79	0.914969	0.0163351	0.0356402	IL12B_x000D_
IGFBP-2	4.06001e-95	1.03676e-123	30603.2	27994.7	1.09318	0.0180309	0.0386377	IGFBP2_x000D_
Reference_2	3.89306e-160	5.87092e-153	81722	74016.1	1.10411	0.0188081	0.0395959	NA_x000D_
GM-CSF	4.39731e-06	4.64982e-13	4794.05	5234.6	0.915838	0.0213583	0.0441896	CSF2_x000D_
empty_8	1	1	1959.33	2108.82	0.929109	0.0220043	0.0443383	NA_x000D_
empty_3	1	1	2179.15	1848.74	1.17872	0.0221691	0.0443383	NA_x000D_
IL-4	0.613138	0.915786	3724.82	3350.51	1.11172	0.0311225	0.0612246	IL4_x000D_
empty_10	1	1	2038.77	2200.74	0.926401	0.0375134	0.0726066	NA_x000D_
IL-2	0.430027	0.966468	4084.67	3193.41	1.27909	0.0394556	0.0739735	IL2_x000D_
GDF-15	4.8623e-99	5.82227e-134	34176.7	38587.3	0.8857	0.0396761	0.0739735	GDF15_x000D_
CD40_ligand	2.90159e-05	3.37151e-12	4705.43	5030.84	0.935315	0.040069	0.0739735	CD40LG_x000D_
empty_11	1	1	2021.07	2146.87	0.941404	0.042375	0.0770455	NA_x000D_
LIF	0.999665	0.820064	2982.02	3479.75	0.856964	0.0432632	0.0774863	LIF_x000D_
IL-1A	7.49384e-21	7.14926e-30	6775.54	6185.09	1.09546	0.0548571	0.0968067	IL1A_x000D_
ICAM-1	1	0.999969	2613.31	2791.33	0.936222	0.0563899	0.0980694	ICAM1_x000D_
BDNF	0.789698	0.152754	3630.6	3952.58	0.918539	0.0583742	0.10007	BDNF_x000D_
FGF_basic	0.47091	0.72369	3795.35	3526.95	1.0761	0.0672404	0.113646	FGF2_x000D_
IL-5	1	0.999999	2743.43	2590.15	1.05918	0.0710891	0.118482	IL5_x000D_
empty_7	1	1	1934.59	2108.03	0.917725	0.0798136	0.1312	NA_x000D_
empty_9	1	1	2069.53	2243.81	0.922326	0.0885162	0.14354	NA_x000D_
C-Reactive_Protein	0.95444	0.993987	3401.06	3132.25	1.08582	0.10939	0.173805	CRP_x000D_
Cripto-1	1	1	2620.33	2484.52	1.05466	0.110076	0.173805	TDGF1_x000D_
empty_6	1	1	2133.75	1815.78	1.17512	0.116651	0.179532	NA_x000D_
IL-24	0.981036	0.996202	3330.26	3064.17	1.08684	0.116696	0.179532	IL24_x000D_
ENA-78	0.999982	0.999996	2863.03	2680.09	1.06826	0.121977	0.185281	CXCL5_x000D_
IL-33	1	0.999999	2477.95	2594.23	0.955176	0.139211	0.208817	IL33_x000D_
IL-6	0.495296	0.572907	3780.78	3626.96	1.04241	0.147633	0.218716	IL6_x000D_
TfR	0.00814522	0.155319	4390.7	3999.22	1.09789	0.160071	0.234251	TFRC_x000D_
IL-31	0.999961	0.993164	3005.16	3127.7	0.960821	0.167019	0.241474	IL31_x000D_
PDGF-AB/BB	1	1	2627.49	2529.99	1.03854	0.17145	0.244929	PDGFB_x000D_
Thrombospondin-1	0.999998	0.999987	2856.17	2748.58	1.03914	0.174564	0.245167	THBS1_x000D_
IL-13	1	1	2369.63	2462.88	0.962139	0.176338	0.245167	IL13_x000D_
IGFBP-3	1	0.999996	2589.27	2683.04	0.965052	0.177746	0.245167	IGFBP3_x000D_
FGF-7	1	1	2446.95	2351.32	1.04067	0.198337	0.27046	FGF7_x000D_
IP-10	0.999999	0.999815	2807.58	2902.8	0.967196	0.201098	0.271143	CXCL10_x000D_
HGF	1	0.999998	2724.31	2638.86	1.03238	0.212629	0.283506	HGF_x000D_
IFN-G	0.978953	0.601366	3388.14	3591.58	0.943357	0.244032	0.321801	IFNG_x000D_
TIM-3	1.00656e-157	9.56467e-154	78621.4	76015.3	1.03428	0.285136	0.369321	HAVCR2_x000D_
RANTES	1	0.999965	2700.11	2789.64	0.967907	0.286224	0.369321	CCL5_x000D_
IL-23	0.700462	0.635441	3682.43	3583.39	1.02764	0.332584	0.424575	IL23_x000D_
I-TAC	0.999986	0.690562	2789.58	3173.28	0.879082	0.421416	0.530354	CXCL11_x000D_
Fas_Ligand	1	0.999987	2736.56	2639.65	1.03671	0.42786	0.530354	FAS_x000D_
empty_4	1	1	2189.94	2249.82	0.973388	0.432462	0.530354	NA_x000D_
empty_5	1	1	1922.2	1986.81	0.967484	0.433123	0.530354	NA_x000D_
IL-16	0.999989	0.999761	2940.04	2868.18	1.02505	0.458073	0.551852	IL16_x000D_
Complement_Factor_D	0.642002	0.566242	3714.01	3577.87	1.03805	0.459877	0.551852	CFD_x000D_
PF4	0.999997	0.999996	2776.78	2675.93	1.03769	0.498654	0.59246	PF4_x000D_
IL-10	0.999997	0.999955	2869.88	2813.49	1.02004	0.521677	0.613738	IL10_x000D_
TGFA	0.999998	0.99993	2790.2	2834.51	0.984367	0.59495	0.691086	TGFA_x000D_
SDF-1A	0.00266727	0.00154702	4340.89	4277.91	1.01472	0.603646	0.691086	CXCL12_x000D_
IL-27	0.957796	0.881822	3463.33	3421.43	1.01225	0.6047	0.691086	IL27_x000D_
MIP-1A_MIP-1B	1	0.999997	2622.94	2654.14	0.988247	0.665239	0.749326	CCL3_x000D_
Growth_Hormone	1	1	2456.09	2431.22	1.01023	0.668149	0.749326	GH1_x000D_
Adiponectin	8.08355e-137	8.77074e-146	59414.5	60247.1	0.986179	0.686263	0.762515	ADIPOQ_x000D_
TFF3	8.69913e-156	1.67403e-153	76906.3	76155.1	1.00986	0.709901	0.781542	TFF3_x000D_
IL-1B	0.999998	0.999783	2852.72	2883.85	0.989205	0.718182	0.783472	IL1B_x000D_
Dkk-1	1.1498e-07	4.47097e-09	5013.7	4962.35	1.01035	0.726965	0.785908	DKK1_x000D_
MIP-3A	1	0.999991	2670.81	2696.03	0.990643	0.754331	0.808211	CCL20_x000D_
Reference_1	2.85636e-166	1.96574e-154	87627.5	86400.8	1.0142	0.766912	0.81442	NA_x000D_
IL-15	0.999997	0.999888	2884.65	2868.88	1.0055	0.818245	0.86131	IL15_x000D_
MCP-3	1	0.999983	2749	2762.35	0.995166	0.836508	0.872878	CCL7_x000D_
Chitinase_3-like_1	0.0888081	0.0151769	4152.75	4125.88	1.00651	0.863191	0.892957	CHI3L1_x000D_
MIP-3B	0.000187368	1.61943e-05	4647.47	4678.67	0.993331	0.918893	0.942455	CCL19_x000D_
IL-3	0.990839	0.913195	3268.83	3253.31	1.00477	0.930494	0.946265	IL3_x000D_
RAGE	9.42652e-37	1.49488e-74	9810.06	9820.1	0.998978	0.96206	0.966274	AGER_x000D_
IL-34	1	0.999999	2588.28	2585.95	1.0009	0.966274	0.966274	IL34_x000D_

### Sheet: metascape_down_SCD_PU_vs_SCD
GroupID	Category	Term	Description	LogP	Log(q-value)	Genes	Symbols	InTerm_InList
1_Summary	GO Biological Processes	GO:0002689	negative regulation of leukocyte chemotaxis	-2.9265	0	727,1803,6347	C5,DPP4,CCL2	3/-
1_Member	GO Biological Processes	GO:0002689	negative regulation of leukocyte chemotaxis	-2.9265	0	727,1803,6347	C5,DPP4,CCL2	3/4
1_Member	GO Biological Processes	GO:0050922	negative regulation of chemotaxis	-2.26066	0	727,1803,6347	C5,DPP4,CCL2	3/6
1_Member	GO Biological Processes	GO:0002686	negative regulation of leukocyte migration	-2.03433	0	727,1803,6347	C5,DPP4,CCL2	3/7
2_Summary	GO Biological Processes	GO:0002688	regulation of leukocyte chemotaxis	-2.56339	0	727,1435,1803,3576,6347	C5,CSF1,DPP4,CXCL8,CCL2	5/-
2_Member	GO Biological Processes	GO:0002688	regulation of leukocyte chemotaxis	-2.56339	0	727,1435,1803,3576,6347	C5,CSF1,DPP4,CXCL8,CCL2	5/17
3_Summary	GO Biological Processes	GO:0071622	regulation of granulocyte chemotaxis	-2.03433	0	1435,1803,3576	CSF1,DPP4,CXCL8	3/-
3_Member	GO Biological Processes	GO:0071622	regulation of granulocyte chemotaxis	-2.03433	0	1435,1803,3576	CSF1,DPP4,CXCL8	3/7

### Sheet: metascape_up_SCD_PU_vs_SCD
GroupID	Category	Term	Description	LogP	Log(q-value)	Genes	Symbols	InTerm_InList
1_Summary	Reactome Gene Sets	R-HSA-1474244	Extracellular matrix organization	-2.78875	0	682,5054,5175,6696	BSG,SERPINE1,PECAM1,SPP1	4/-
1_Member	Reactome Gene Sets	R-HSA-1474244	Extracellular matrix organization	-2.78875	0	682,5054,5175,6696	BSG,SERPINE1,PECAM1,SPP1	4/9
2_Summary	Reactome Gene Sets	R-HSA-216083	Integrin cell surface interactions	-2.54508	0	682,5175,6696	BSG,PECAM1,SPP1	3/-
2_Member	Reactome Gene Sets	R-HSA-216083	Integrin cell surface interactions	-2.54508	0	682,5175,6696	BSG,PECAM1,SPP1	3/5

### Sheet: metascape_notreg_SCD_PU_vs_SCD
GroupID	Category	Term	Description	LogP	Log(q-value)	Genes	Symbols	InTerm_InList
1_Summary	GO Biological Processes	GO:0022411	cellular component disassembly	-2.35136	0	2022,4318,9622,22943	ENG,MMP9,KLK4,DKK1	4/-
1_Member	GO Biological Processes	GO:0022411	cellular component disassembly	-2.35136	0	2022,4318,9622,22943	ENG,MMP9,KLK4,DKK1	4/4
