## Supplementary Table 4 for "Urinary proteins from Sickle Cell patients induce inflammation and kidney injury via the TGFβ-p53 axis in a podocyte cell culture model"

### Sheet: kmembrane_SS_PU_vs_SC_PU
Name	meanbgt	meanbgc	meant	meanc	ratio	limmap	limmapa	SYMBOL_x000D_
Resistin	1.89245e-05	2.63068e-64	8509.29	63229	0.134579	3.4426e-05	0.00161632	RETN_x000D_
PSA	3.53224e-51	4.26331e-76	49028.4	108062	0.453705	4.48977e-05	0.00161632	KLK3_x000D_
MMP9	3.87294e-51	2.15183e-40	49194.2	22205.5	2.21541	8.90011e-05	0.00213603	MMP9_x000D_
empty_12	1	0.0039244	2705.07	5610	0.482188	0.000228931	0.00346047	NA_x000D_
Lipocalin2	1.60867e-79	9.00907e-61	96487	52603.5	1.83423	0.000240311	0.00346047	LCN2_x000D_
ANPEP	0.000286634	2.63103e-27	7730.8	13316.5	0.580543	0.000463547	0.00556256	ANPEP_x000D_
Serpin	0.0161076	3.88212e-29	7035.55	14284.5	0.492531	0.000591331	0.00608226	SERPINA3_x000D_
IL6	0.96724	1.79561e-13	4457.76	8287	0.537923	0.00075826	0.00682434	IL6_x000D_
empty_20	1.32624e-21	6.16274e-23	16181.7	11452	1.41301	0.000945514	0.00756411	NA_x000D_
empty_28	0.999717	0.999971	3621.19	2750	1.3168	0.00144773	0.0104237	NA_x000D_
Fetuin	6.00803e-71	1.37328e-75	83246.8	104924	0.793401	0.00256093	0.0164511	AHSG_x000D_
B2_Microglobulin	2.76943e-60	1.16483e-72	66605.5	91216	0.730196	0.00274185	0.0164511	B2M_x000D_
SCF	0.999999	0.989327	2824.3	3517.5	0.802928	0.00358434	0.0177445	SKP1_x000D_
IL1ra	6.90587e-06	0.0229684	8703.91	5407.5	1.6096	0.00359639	0.0177445	IL1RN_x000D_
empty_27	0.999856	0.999995	3519.36	2554.5	1.37771	0.00369677	0.0177445	NA_x000D_
TNF	2.50718e-78	3.41265e-67	94775.6	71106.5	1.33287	0.0043224	0.0194508	TNFRSF1A_x000D_
VCAM1	2.56251e-74	2.64587e-75	88048.3	104694	0.841002	0.00520032	0.0216393	VCAM1_x000D_
PBS_NegControl	0.999711	0.999943	3558.35	2796.5	1.27243	0.00540983	0.0216393	NA_x000D_
empty_30	0.999857	0.999993	3492.66	2602	1.3423	0.00768982	0.0291404	NA_x000D_
empty_29	0.999972	0.999992	3197.27	2555	1.25138	0.00847606	0.0305138	NA_x000D_
empty_9	0.00160278	0.00130368	7437.03	5802	1.28181	0.0120553	0.0413325	NA_x000D_
empty_16	3.00426e-12	6.31001e-10	11683.6	7895	1.47988	0.0133014	0.041782	NA_x000D_
empty_8	0.000299387	0.00654646	8018.1	5669	1.41438	0.013347	0.041782	NA_x000D_
Clusterin	1.00445e-06	2.99052e-29	9378.8	15455.5	0.606826	0.0158182	0.0474547	CLU_x000D_
Angiotensinogen	0.999705	0.705497	3532.97	4237.5	0.833739	0.0178283	0.0513456	AG_x000D_
Reference_1	4.61137e-48	1.83584e-53	43929.6	38313.5	1.14658	0.0217745	0.0602987	NA_x000D_
Cyr61	3.14306e-12	1.98406e-06	12478	7231.5	1.72551	0.0226743	0.0604648	CCN1_x000D_
Adiponectin	2.24861e-35	3.09279e-43	28108.8	24797.5	1.13353	0.0264019	0.0664574	ADIPOQ_x000D_
MCP1	9.9194e-34	1.43057e-38	26211	21183	1.23736	0.0267676	0.0664574	CCL2_x000D_
empty_7	0.997303	0.999699	3929.54	2923.5	1.34412	0.040529	0.0972695	NA_x000D_
empty_6	1	0.999999	2705.07	2353.5	1.14938	0.0460264	0.1069	NA_x000D_
TFF3	1.09283e-73	1.19787e-73	86872.7	95320.5	0.911374	0.0482005	0.108451	TFF3_x000D_
uPA	4.44153e-85	7.76283e-74	107256	96305.5	1.1137	0.0544516	0.118803	PLAU_x000D_
empty_17	1.09107e-07	6.93074e-19	9126.62	9911.5	0.920811	0.0606844	0.128508	NA_x000D_
empty_23	1	1	1852.73	2012.5	0.92061	0.0677957	0.139465	NA_x000D_
empty_26	1	0.999999	2741.32	2244	1.22162	0.0715975	0.143195	NA_x000D_
empty_2	1	1	1851.91	1989.5	0.930841	0.0746713	0.145306	NA_x000D_
Renin	1	0.982094	2700.46	3423.5	0.788801	0.0778667	0.147537	REN_x000D_
GROA	0.999993	0.982775	2910.06	3491	0.833588	0.0819145	0.151227	CXCL1_x000D_
Reference_2	4.30806e-54	3.5228e-59	53587.4	49807	1.0759	0.0933983	0.167156	NA_x000D_
empty_13	1	0.999996	2681.14	2508.5	1.06882	0.0951861	0.167156	NA_x000D_
TIM1	9.33078e-05	0.0514742	10571.3	5870.5	1.80075	0.100187	0.171749	HAVCR1_x000D_
Annexin	0.999746	0.766788	3606.76	4113.5	0.876811	0.123761	0.205327	ANXA5_x000D_
empty_15	0.961997	0.997229	4220.32	3031.5	1.39216	0.12809	0.205327	NA_x000D_
RBP4	6.52258e-44	1.44622e-52	40618.6	36465.5	1.11389	0.128329	0.205327	RBP4_x000D_
empty_24	1	1	1860.94	1956	0.951398	0.13533	0.211821	NA_x000D_
empty_4	0.999998	0.999302	2961.44	3144	0.941935	0.169378	0.259473	NA_x000D_
Neprilysin	7.61945e-23	1.88699e-29	17539.8	15414	1.13791	0.18263	0.27098	MME_x000D_
empty_10	0.0443516	0.0107129	6547.79	5754	1.13796	0.184417	0.27098	NA_x000D_
Reference_3	7.59545e-53	3.67927e-59	52281.8	48749	1.07247	0.204077	0.29387	NA_x000D_
empty_3	1	1	1898.08	2179.5	0.870879	0.218873	0.303422	NA_x000D_
VEGF	0.589111	0.000661964	5381.76	6951.5	0.774187	0.219138	0.303422	VEGF_x000D_
empty_22	1	1	1879.04	1956	0.960655	0.224041	0.304357	NA_x000D_
DPPIV	1.27214e-87	3.2483e-77	110632	115107	0.961123	0.230263	0.307018	DPP4_x000D_
CXCL16	0.616656	0.819693	5004.4	3878.5	1.29029	0.257358	0.336904	CXCL16_x000D_
Cystatin	2.74096e-91	7.71656e-77	116294	112786	1.0311	0.329331	0.423425	CST3_x000D_
TNFA	0.499068	0.528624	6096.88	3993	1.52689	0.373596	0.471911	TNFA_x000D_
empty_25	1	1	2152.27	1958	1.09922	0.393639	0.488656	NA_x000D_
Thrombospondin_1	0.000834961	0.000279917	8529.09	7133	1.19572	0.402876	0.491645	THBS1_x000D_
IL10	0.999583	0.6324	3668.97	4096.5	0.895635	0.425743	0.510892	IL10_x000D_
RAGE	2.51706e-15	2.35491e-28	13721.8	14813	0.926336	0.486538	0.574275	AGER_x000D_
empty_1	0.999997	0.999806	2486.37	2744.5	0.905945	0.565432	0.654581	NA_x000D_
empty_5	1	0.99999	2634.81	2565	1.02721	0.578064	0.654581	NA_x000D_
EGF	3.78102e-85	5.93834e-76	105821	107436	0.984975	0.58185	0.654581	EGF_x000D_
TWEAK	0.0446316	0.000699333	8840.72	7331	1.20594	0.600919	0.665633	TNFSF12_x000D_
FABP1	3.77818e-10	4.27861e-18	11234.8	10576	1.06229	0.615725	0.6717	FABP1_x000D_
empty_21	0.999997	0.999923	2695.86	2518	1.07064	0.659737	0.700477	NA_x000D_
empty_19	0.61912	0.498408	4955.74	4460	1.11115	0.661562	0.700477	NA_x000D_
empty_18	0.924697	0.554231	4484.91	4248	1.05577	0.700376	0.730827	NA_x000D_
EGFR	3.77485e-15	2.39965e-28	15439.2	16123	0.95759	0.810778	0.833943	EGFR_x000D_
empty_14	0.999999	0.999937	2873.93	2848.5	1.00893	0.88348	0.895923	NA_x000D_
empty_11	1	0.999992	2621.95	2606.5	1.00593	0.89797	0.89797	NA_x000D_

### Sheet: humanXL_SS_PU_vs_SC_PU
Name	meanbgt	meanbgc	meant	meanc	ratio	limmap	limmapa	SYMBOL_x000D_
Apolipoprotein_A-I	3.46656e-137	3.66986e-64	32322.4	11090	2.91455	9.66307e-06	0.000761678	APOA1_x000D_
Reference_2	8.89311e-183	4.26487e-149	111641	51177.5	2.18145	1.37787e-05	0.000761678	NA_x000D_
CD30	5.00671e-142	9.97837e-76	34911.9	13677.5	2.55251	1.9042e-05	0.000761678	CD30_x000D_
Osteopontin	1.39181e-113	3.43719e-151	19305.9	53503.5	0.360835	9.91437e-05	0.00213045	SPP1_x000D_
MMP-9	2.71452e-105	4.12029e-22	16486.1	6731.5	2.4491	0.000116213	0.00213045	MMP9_x000D_
CD40_ligand	6.35697e-09	4.47466e-33	5691.98	7592.5	0.749685	0.000130767	0.00213045	CD40LG_x000D_
TFF3	1.0411e-159	2.16604e-172	57772.2	83935.5	0.688293	0.00015154	0.00213045	TFF3_x000D_
VCAM-1	1.3268e-135	1.28664e-150	29354.8	52946	0.554429	0.00015774	0.00213045	CD106_x000D_
empty_1	0.999998	0.000932408	3614.85	5218	0.692765	0.000171107	0.00213045	NA_x000D_
Myeloperoxidase	2.21201e-25	4.46497e-49	6477.03	9063	0.714667	0.000183697	0.00213045	MPO_x000D_
CD31	6.76801e-84	1.47882e-95	10553.3	18251.5	0.578214	0.000210898	0.00213045	PECAM1_x000D_
Kallikrein_3	3.51209e-35	7.31283e-54	6793.25	9647.5	0.704146	0.000213045	0.00213045	KLK4_x000D_
BAFF	1.15552e-34	8.26364e-06	6839.67	5418	1.2624	0.000393771	0.00363481	TNFSF13B_x000D_
TIM-3	8.39333e-169	2.331e-176	75084	92560	0.811193	0.000446312	0.00382553	HAVCR2_x000D_
Chitinase_3-like_1	7.035e-11	0.549202	5851.63	4578.5	1.27807	0.000524597	0.00419677	CHI3L1_x000D_
SHBG	0.69029	2.44978e-16	4479.47	6242.5	0.717576	0.00063105	0.00473288	SHBG_x000D_
Reference_3	3.8256e-173	5.6726e-180	84643	101038	0.837739	0.000748999	0.00490195	NA_x000D_
MIF	5.98085e-09	0.716853	5699.38	4501	1.26625	0.000773765	0.00490195	MIF_x000D_
Dkk-1	9.21755e-11	0.218566	5922.24	4725.5	1.25325	0.000811972	0.00490195	DKK1_x000D_
Angiopoietin-2	1.00016e-25	0.00044714	6467.72	5245	1.23312	0.000816992	0.00490195	ANGPT2_x000D_
Cystatin_C	6.13796e-72	2.78854e-75	9668.17	13573.5	0.712282	0.00111918	0.0063953	CST3_x000D_
BDNF	1.30764e-20	3.77273e-06	6332.19	5421	1.16809	0.00125163	0.00682706	BDNF_x000D_
Emmprin	2.29859e-155	7.81867e-122	48746.2	29898	1.63042	0.00131241	0.00684738	BSG_x000D_
Complement_Factor_D	0.247323	1	4736.2	3417.5	1.38587	0.00145194	0.00699204	CFD_x000D_
M-CSF	2.74946e-05	0.814577	5408.15	4446	1.21641	0.00145667	0.00699204	CSF1_x000D_
MIG	1	1	3541.68	3038	1.16579	0.00162244	0.00736488	CXCL9_x000D_
FGF-19	0.894099	0.00938606	4314.85	4993	0.86418	0.0016571	0.00736488	FGF19_x000D_
CD14	0.998962	0.309901	3926.77	4681	0.838873	0.00203812	0.00873478	CD14_x000D_
TARC	0.951743	0.101633	4216.31	4812.5	0.876115	0.00328478	0.0135922	CCL17_x000D_
IL-18_Bpa	1.45175e-125	8.41435e-120	23837.8	28337	0.841225	0.0036734	0.0143722	IL18BP_x000D_
Endoglin	5.59e-82	6.33048e-47	10534.3	8846	1.19086	0.00371281	0.0143722	ENG_x000D_
VEGF	7.13917e-16	0.0002393	6285.82	5205.5	1.20753	0.0040669	0.0145133	VEGFA_x000D_
empty_10	1	1	3273.42	3701	0.88447	0.00410454	0.0145133	NA_x000D_
Vitamin_D_BP	5.14882e-53	3.00182e-47	7867.16	8967	0.877346	0.00412373	0.0145133	GC_x000D_
MIP-3A	0.999779	1	3799.29	3074	1.23594	0.00423306	0.0145133	CCL20_x000D_
PDGF-AA	0.998881	0.924739	3909.67	4363.5	0.895995	0.00530081	0.0176694	PDGFA_x000D_
Serpin_E1	8.70191e-08	5.46054e-17	5581.04	6275	0.889408	0.00573603	0.0186033	SERPINE1_x000D_
Lipocalin-2	7.80977e-151	3.25984e-133	45530.3	37191	1.22423	0.007327	0.0231379	LCN2_x000D_
IL-27	0.911122	0.999998	4281.8	3802	1.1262	0.00826435	0.0254288	IL27_x000D_
DPPIV	1.10298e-145	3.44688e-149	41725.6	53606	0.778376	0.00905401	0.027162	DPP4_x000D_
empty_11	1	1	3159.07	3424	0.922626	0.00938615	0.0274717	NA_x000D_
IGFBP-3	1	1	3165.75	3426.5	0.923902	0.00999416	0.0285547	IGFBP3_x000D_
Angiopoietin-1	0.968489	1	4185.33	3257.5	1.28483	0.0107267	0.0290889	ANGPT1_x000D_
GROA	0.964593	1	4140.42	3440	1.20361	0.0107377	0.0290889	CXCL1_x000D_
IL-22	0.997945	0.889624	3967.58	4377.5	0.906358	0.0109084	0.0290889	IL22_x000D_
IL-34	1	1	3163.39	2937	1.07708	0.0121929	0.0318077	IL34_x000D_
Adiponectin	2.39677e-179	1.95052e-170	101909	81884	1.24455	0.0126657	0.0323379	ADIPOQ_x000D_
ENA-78	1	0.999991	3547.02	3860	0.918917	0.0130117	0.0324444	CXCL5_x000D_
Leptin	0.999845	0.899157	3766.76	4354.5	0.865027	0.0132488	0.0324444	LEP_x000D_
IGFBP-2	1.40573e-102	2.54543e-76	14625.4	13350.5	1.0955	0.0135185	0.0324444	IGFBP2_x000D_
SDF-1A	0.00629706	0.444512	5115.94	4620	1.10735	0.0150494	0.0354104	CXCL12_x000D_
FGF-7	1	1	3171.71	3398	0.933405	0.0211809	0.0488789	FGF7_x000D_
IL-8	0.509357	1	4498.9	3163.5	1.42213	0.0243666	0.0551696	IL8_x000D_
Resistin	0.439631	0.000162869	4613.6	5261	0.876943	0.0254803	0.0558635	RETN_x000D_
TGFA	0.998686	0.954782	3913.7	4297	0.910798	0.0256041	0.0558635	TGFA_x000D_
MCP-3	0.68368	0.98852	4478.06	4194	1.06773	0.0291027	0.0614226	CCL7_x000D_
GDF-15	2.41143e-130	1.33523e-118	26819.6	28693.5	0.934694	0.0291758	0.0614226	GDF15_x000D_
Pentraxin_3	9.03295e-38	3.10861e-33	7050.17	7522.5	0.93721	0.0318599	0.0659171	PTX3_x000D_
Fas_Ligand	0.967972	1	4092.61	3329	1.22938	0.0328438	0.0668009	FAS_x000D_
IFN-G	2.30721e-08	0.00506219	5849.09	5171.5	1.13102	0.0338784	0.0677568	IFNG_x000D_
G-CSF	1.70432e-06	1.9417e-21	5787.37	7007.5	0.825882	0.0374852	0.0737414	CSF3_x000D_
C-Reactive_Protein	0.978453	0.999998	4123.31	3668	1.12413	0.0404413	0.0773037	CRP_x000D_
ICAM-1	1	1	3160.13	2999	1.05373	0.0411636	0.0773037	ICAM1_x000D_
empty_5	1	1	3212.71	3503.5	0.917001	0.0412286	0.0773037	NA_x000D_
IL-2	0.997617	0.511188	3760.85	4584	0.820429	0.0450886	0.0832404	IL2_x000D_
HGF	1	1	3170.75	3367.5	0.941573	0.046554	0.0846436	HGF_x000D_
EGF	1.33331e-28	2.85967e-32	6603.4	7849	0.841304	0.0552387	0.0989351	EGF_x000D_
IL-13	1	1	3157.85	3339.5	0.945607	0.0571262	0.100811	IL13_x000D_
IL-1A	0.970146	0.880544	4169.62	4400.5	0.947533	0.0582087	0.101232	IL1A_x000D_
empty_4	1	0.996886	3357.46	3965.5	0.846667	0.0627184	0.107517	NA_x000D_
Growth_Hormone	0.987568	0.999979	4096.05	3804.5	1.07663	0.0646062	0.109194	GH1_x000D_
PDGF-AB/BB	0.995683	0.967367	3871.41	4283.5	0.903795	0.0776263	0.129377	PDGFB_x000D_
IL-3	0.675103	0.0672888	4486.6	5019.5	0.893834	0.081144	0.133387	IL3_x000D_
Flt-3_Ligand	0.999523	0.995344	3787.11	4139.5	0.914873	0.0845282	0.137073	FLT3LG_x000D_
Angiogenin	0.988818	1	4030.84	3314.5	1.21612	0.0949974	0.151996	ANG_x000D_
FGF_basic	0.999982	1	3705.28	3392	1.09236	0.0967556	0.152772	FGF2_x000D_
GM-CSF	6.35069e-06	2.35002e-08	5434.22	5632.5	0.964797	0.106083	0.163316	CSF2_x000D_
IL-1B	1	0.99873	3250.51	3789	0.857881	0.106156	0.163316	IL1B_x000D_
IL-33	1	1	3137.03	2994.5	1.0476	0.108346	0.164577	IL33_x000D_
MIP-1A_MIP-1B	1	1	3330.95	2956.5	1.12665	0.115897	0.173846	CCL3_x000D_
LIF	0.99586	0.97881	4016.81	4209.5	0.954224	0.117443	0.17399	LIF_x000D_
MIP-3B	0.570947	0.996255	4485	3968.5	1.13015	0.119889	0.175447	CCL19_x000D_
IL-32	0.99994	1	3659.7	3465.5	1.05604	0.130163	0.188187	IL32_x000D_
empty_2	0.145892	0.000118378	4894.24	5411	0.904498	0.145666	0.208094	NA_x000D_
IL-6	1	1	3309.57	3474.5	0.95253	0.153826	0.217165	IL6_x000D_
empty_8	1	1	3148.84	3234	0.973669	0.174372	0.243309	NA_x000D_
ST2	0.209944	0.0568003	4750.06	4874	0.974571	0.189202	0.260968	IL1RL1_x000D_
IL-19	1	1	3292.24	3452	0.953721	0.20112	0.274255	IL19_x000D_
TNFA	0.999997	0.999992	3452.71	3774.5	0.914746	0.221624	0.298818	TNF_x000D_
RANTES	1	1	3267.85	3473	0.940929	0.226674	0.302233	CCL5_x000D_
RAGE	2.65299e-43	5.90771e-18	7188.31	6657.5	1.07973	0.249916	0.32956	AGER_x000D_
empty_6	1	0.999802	3352.38	3740	0.896359	0.256389	0.33442	NA_x000D_
IL-4	0.999943	0.999769	3643.39	3892.5	0.936003	0.268304	0.346199	IL4_x000D_
IP-10	1	1	3216.36	3330.5	0.965728	0.283849	0.362361	CXCL10_x000D_
Negative_Control	1	1	3082.4	2999	1.02781	0.301071	0.376707	NA_x000D_
IL-11	0.798095	0.957157	4400.69	4310.5	1.02092	0.303299	0.376707	IL11_x000D_
Relaxin-2	0.747963	0.919363	4438.32	4342.5	1.02207	0.30882	0.376707	RLN2_x000D_
Complement_Component_C5_C5a	1.00366e-12	4.55748e-12	6150.05	5921	1.03868	0.309558	0.376707	C5_x000D_
IL-5	4.10184e-54	1.6502e-37	7687.97	8080.5	0.951423	0.310783	0.376707	IL5_x000D_
empty_7	1	1	3143.38	3276.5	0.95937	0.347546	0.417055	NA_x000D_
RBP-4	0.995065	1	3793.74	3515	1.0793	0.372008	0.44199	RBP4_x000D_
IL-1ra	1.39324e-05	2.61128e-05	5437.26	5351	1.01612	0.40253	0.473564	IL1RN_x000D_
Thrombospondin-1	0.831906	0.952037	4379.37	4323.5	1.01292	0.46535	0.542155	THBS1_x000D_
IL-17A	0.47804	0.300656	4632.55	4931	0.939474	0.504764	0.58242	IL17A_x000D_
IL-23	0.398404	0.253598	4637.36	4706.5	0.98531	0.568781	0.650036	IL23_x000D_
IL-24	0.991323	0.981135	4065.29	3892	1.04452	0.603299	0.68298	IL24_x000D_
PF4	0.506477	0.378621	4584.97	4657	0.984534	0.629496	0.705976	PF4_x000D_
empty_9	1	1	3104.61	3066	1.01259	0.647179	0.712641	NA_x000D_
uPAR	1.98122e-104	1.71848e-82	15280.5	15137	1.00948	0.647315	0.712641	PLAUR_x000D_
Cripto-1	1	1	3397.16	3437	0.988409	0.668455	0.729224	TDGF1_x000D_
empty_3	1	1	3077.77	3144	0.978933	0.679798	0.734917	NA_x000D_
MCP-1	0.786142	0.839614	4312.51	4191	1.02899	0.720539	0.772006	CCL2_x000D_
IL-31	0.999915	1	3623.37	3559.5	1.01794	0.73437	0.779862	IL31_x000D_
Reference_1	6.73419e-173	4.16252e-171	81823.6	83588	0.978891	0.745499	0.784736	NA_x000D_
IL-12_p70	1	1	3161.02	3142	1.00605	0.76287	0.796038	IL12B_x000D_
I-TAC	0.900904	0.755582	4278.51	4334.5	0.987082	0.806328	0.834133	CXCL11_x000D_
TfR	2.42164e-24	6.36243e-12	6438.15	6603.5	0.974961	0.877894	0.900404	TFRC_x000D_
IL-15	0.999999	1	3442.07	3409.5	1.00955	0.894708	0.906296	IL15_x000D_
IL-10	0.999795	1	3594.55	3547.5	1.01326	0.898743	0.906296	IL10_x000D_
IL-16	0.983181	0.951466	4126.3	4151	0.994049	0.913033	0.913033	IL16_x000D_
